# Characterisation of the transcriptional dynamics underpinning the function, fate, and migration of the mouse Anterior Visceral Endoderm

**DOI:** 10.1101/2021.06.25.449902

**Authors:** Shifaan Thowfeequ, Jonathan Fiorentino, Di Hu, Maria Solovey, Sharon Ruane, Maria Whitehead, Bart Vanhaesebroeck, Antonio Scialdone, Shankar Srinivas

## Abstract

During early post-implantation development of the mouse embryo, the Anterior Visceral Endoderm (AVE) differs from surrounding visceral endoderm (VE) in its migratory behaviour and ability to restrict primitive streak formation to the opposite side of the egg cylinder. In order to characterise the molecular basis for the unique properties of the AVE, we combined single-cell RNA-sequencing of the VE prior to and during AVE migration, with high-resolution imaging, short-term lineage labelling, phosphoproteomics and pharmacological intervention. This revealed the transient nature of the AVE, the emergence of heterogeneities in AVE transcriptional states relative to position of cells, and its prominence in establishing gene expression asymmetries within the spatial constraints of the embryo. We identified a previously unknown requirement of Ephrin- and Semaphorin-signalling for AVE migration. These findings point to a tight coupling of transcriptional state and position in the AVE and reveal molecular heterogeneities underpinning its migratory behaviour and function.
