## Supplementary Table 1 for "Characterisation of the transcriptional dynamics underpinning the function, fate, and migration of the mouse Anterior Visceral Endoderm"

early-AVE	emVE	exVE	Epi	ExE
Cer1	Col23a1	Aplp1	Tdgf1	Elf5
Sfrp1	Gpc4	Egr1	Rragd	Sfn
Sfrp5	Sfrp5	Fabp3	Cdca7l	Cldn4
Gpc4	Dapk2	S100a13	Pou5f1	S100a6
Fam69a	Afp	B3galnt1	Sox11	Gm9
Col23a1	F5	Aqp8	Ifitm2	Tfap2c
Irs4	Cdh2	S100a1	Pim2	Gata3
Pkdcc	Lhx1	Fabp1	Car14	Tacstd2
Dapk2	Aqp8	Gm48377	Khdrbs3	AU018091
Akr1c13	Olfm1	Pde8a	Mid1ip1	Hand1
Lhx1	Fgf10	Kdelr3	Gng3	Itga7
Porcn	Irs4	Gm17167	Prps1	Irx3
Kitl	Foxa1	Klb	Ncs1	Tmsb4x
Fzd5	Cd55	Gpr137b	Phc1	Lgals1
Pilra	Pilra	2210011C24Rik	Lef1	Sfmbt2
Lefty1	Parm1	Me1	Ccnd1	Irx2
Cd59a	Sept8	Platr15	Socs2	Anxa2
Cdh2	Fgf5	Pgc	Tcfl5	Pcsk6
Akr1c12	Fmo1	Pxdc1	Ldhb	Rbms1
Fgf8	Bin2	Id2	Snrpn	Plaur
Afp	Cryl1	Ihh	Usp44	Anxa5
Tnfaip8	Cd59a	Creb3l3	Fzd2	Cald1
Foxa1	Sfrp1	Pdgfra	Gm43041	N4bp3
Krt19	Mixl1	Fgfr3	Gm46430	Slc38a4
Hhex	Efnb1	Ppm1l	Phf6	Parva
Gsc	Slc26a6	Tspan18	Stk39	Efs
Akr1c19	Kitl	Crabp2	Pclaf	Pdgfa
Sept8	Dpp4	Dram1	Msn	Gm49089
Hesx1	Dnajc22	Eps8l3	Bcat1	Bmp8b
Fgf10	Pcbd1	Sord	Rangrf	Perp
Lhx1os	Srgn	Fxyd2	Gm38312	Cldn3
Bin2	Scly	Gng13	Dpysl2	Ahnak
Fgf5	Apom	Fzd4	Zic5	Atp2c2
Cd24a	Apoc2	Cdhr2	Cmah	Gjb3
Cd55	Atp6v0a1	Phlda2	Gm37697	Rangrf
Ly6e	Ebp	Spns2	Crmp1	Cib2
Cryl1	Dcbld1	Ankrd33b	Gm48348	Gpat3
Fermt1	Muc13	Ank	Fsd1	Satb1
Sox4	Spink1	Slc6a8	Eno3	Msn
Tspan7	Myo6	Gstm1	Rragb	Nfkbiz
Gm37214	Apob	Klf8	Ptbp2	Bcat1
Gata1	Soat2	Eea1	Ina	Ranbp17
Foxh1	Ctsh	Ece1	Pmaip1	Gng2
F5	Slc39a5	Capn2	Slc7a3	Bok
Nodal	Col4a2	Gm31693	Tuba1a	Plcd1
Efna5	Col4a1	Dusp9	Crip2	Tfrc
Lrp4	Nostrin	Ehhadh	Tor3a	Gjb5
Pilrb2	Clic6	Gm2a	Sdc1	Ddah1
Ntn1	Cited1	Bmp6	Slc38a1	Gm48348
Fam89a	Npl	S100a11	Cadm1	Gm43041
