## Supplementary Table 2 for "Characterisation of the transcriptional dynamics underpinning the function, fate, and migration of the mouse Anterior Visceral Endoderm"

late-AVE	emVE	exVE	Epi	ExE
Cer1	Tdh	Slc2a2	Sox11	Sfn
Chst15	Efnb1	Fxyd2	Pou5f1	Gjb5
Akr1c13	0610005C13Rik	Lrp2	Gng3	Nat8l
Gsc	Sfrp5	Tdh	Pim2	Ndrg1
Cnn2	Abcc2	Apoc2	Dpysl2	Prss50
Sfrp5	Tfec	Aldob	Dnmt3a	S100a6
Sfrp1	Depdc7	Efnb1	Ccnd1	AU018091
Gpc4	Spp2	Car7	Ifitm2	Gm9
Krt19	Slc7a9	Kdelr3	Tdgf1	Tfap2c
Irs4	Aldob	Abcc2	Slc7a3	Wnt7b
Fzd5	Hykk	Creb3l3	Mid1ip1	Rhox4g
Hkdc1	Lhx1	Sdc4	Cdca7l	Elf5
Akr1c19	Fgf10	4933402E13Rik	Wfdc2	Hand1
Lhx1	Car7	Lgals2	Msantd3	Zfp42
Dapk2	Col23a1	Eps8	Crmp1	Cldn3
Lhx1os	Rdh10	Cldn2	Rragd	Rhox4e
Porcn	Gpam	Morc4	Uchl1	Gjb3
F5	Foxo4	Apln	Gsta4	Upp1
Akr1c12	Maf	Maf	Crip2	Ak1
Foxq1	2810459M11Rik	Depdc7	Bcat1	Gsto1
Perp	Dapk2	Spp2	Phc1	Htra1
Pkdcc	Hkdc1	Ank	Snrpn	Anxa2
Hhex	Lpin2	Eea1	Prps1	Gm1673
Col23a1	Creb3l3	Slc23a1	Gm46430	Cldn4
Hesx1	Eps8	Pxdc1	Ina	Cib2
Mical1	Sept8	0610005C13Rik	Rangrf	Fabp3
Fgf8	Slc38a9	Gm48377	Akap12	Anxa5
Dbn1	Spink1	Iqgap2	Fabp5	Hk1
Cd8a	Rbp4	Sord	Gng2	Nup62cl
Dkk1	Amn	Id2	Rarg	Tinagl1
Cdh2	Npl	Abca3	Usp44	Ddah1
Gprc5c	Gpx3	Acox1	Socs2	Slc46a1
Cryl1	Arid5b	S100a16	Tor3a	Dnmt3l
Otx2	Apoa1	Rgl1	Slc38a1	Tex19.1
Lrrn4	Mum1l1	Slc38a9	Ppp1r1a	Irx3
Fgf10	Fras1	Foxo4	Gm38312	Gm37758
Frzb	Fgb	Klb	Pmm1	Nek6
Ovol2	Dpp4	Platr15	Foxp1	Efna3
Pcdh7	Soat2	Dpp7	Ifitm3	Syngr1
Tgfbr3	Apob	Fgfr3	Armcx2	Smagp
Slc39a2	Prss12	2210011C24Rik	Gm43041	Dppa4
Fam89a	Pla2g12b	Lpin2	Nudt19	Rnf125
Shisa2	Clic6	Emilin1	Gm49450	Efs
Efna5	Trf	Gnptab	Itm2a	Mbnl2
Lbh	Hnf1b	Tgm1	Gdf1	Ets2
Zic3	Hnf4a	Aqp3	Apobec3	B4galnt1
Rbp4	Muc13	Tfeb	Zfp992	Nfkbiz
Amn	Tcn2	Gpam	Snhg14	Gata1
Spink1	Col4a2	Arid5b	Pmaip1	Gprc5a
Apoa1	Gramd1b	Tfec	Sdc1	Satb1
