## Supplementary Table 3 for "Characterisation of the transcriptional dynamics underpinning the function, fate, and migration of the mouse Anterior Visceral Endoderm"

high-in-AVE genes		low-in-AVE genes
Gene	FDR	Gene	FDR
Cd24a	9,28E-29	Mfsd1	1,86E-18
Sfrp1	1,71E-26	Nrg1	1,73E-17
Cer1	1,34E-22	Aqp8	9,04E-15
Grb10	1,91E-19	Ctsb	1,16E-14
Marcksl1	6,68E-19	Dbi	5,15E-14
Pkdcc	7,06E-19	Cited1	1,17E-13
Sox4	9,81E-19	Efnb1	2,27E-13
Dbn1	1,86E-18	Aprt	4,35E-13
Shisa2	4,70E-17	Fmo1	4,54E-13
Fzd8	6,76E-17	Eps8	6,77E-13
Lefty1	6,76E-17	Id2	6,77E-13
Mest	2,48E-16	Apln	5,44E-12
Sfrp5	8,34E-16	Tgm1	5,93E-12
Fzd5	8,41E-16	Atp6v1h	7,36E-12
Fgf5	2,68E-14	Pcyt2	1,49E-11
Krt19	1,13E-13	Gm17167	2,52E-11
Tmeff1	2,16E-13	Dram1	2,57E-11
Irs4	2,16E-13	Slc23a1	3,21E-11
Tmsb10	2,70E-13	Ctsz	3,28E-11
Gsc	3,84E-13	Tdh	4,72E-11
Marcks	6,08E-13	Pxdc1	4,73E-11
Mpzl2	9,97E-13	Ctsl	8,05E-11
Tspan7	1,15E-12	Tbx3	1,12E-10
Oaf	2,81E-12	Apoc2	1,48E-10
Hhex	1,49E-11	Cd63	1,55E-10
Akr1c13	4,08E-11	Slc25a1	1,61E-10
Otx2	5,13E-11	Syne4	1,77E-10
Fgf8	1,02E-10	Rab11a	2,62E-10
Sox3	1,88E-10	2210011C24Rik	2,76E-10
Amot	3,50E-10	Susd3	4,25E-10
Ssbp3	5,03E-10	Zfyve21	5,96E-10
Gpc4	9,11E-10	Spns2	6,63E-10
H2afy2	1,51E-09	Tfec	7,60E-10
Lhx1	1,60E-09	S100a1	7,84E-10
Car4	3,74E-09	Slc2a2	1,20E-09
Pycr2	4,22E-09	Gstm1	1,31E-09
Gata1	5,20E-09	Creb3l3	1,36E-09
Tead2	7,73E-09	Klf8	1,80E-09
H3f3a	9,68E-09	Dgat2	1,88E-09
Tpbg	1,05E-08	Id1	1,91E-09
Aplp2	1,35E-08	Rgl1	3,11E-09
Psip1	1,48E-08	Morc4	3,78E-09
Car2	1,80E-08	Enpp2	3,92E-09
Aff1	2,24E-08	Gm48377	4,08E-09
Sms	2,30E-08	Atp2b1	5,33E-09
Hkdc1	2,45E-08	Ubc	6,87E-09
Nras	2,96E-08	Gnptab	8,94E-09
Efna5	3,03E-08	Gga2	9,28E-09
Epcam	4,82E-08	Tfeb	1,19E-08
Stmn1	7,23E-08	Elovl1	1,30E-08
Tmem63a	7,56E-08	Adora2b	1,74E-08
Asns	8,51E-08	Hnf1b	2,24E-08
Tpm4	9,79E-08	Iqgap2	2,90E-08
Hesx1	9,92E-08	Atp6v0b	3,13E-08
Twsg1	1,50E-07	Glis1	3,51E-08
Cd84	2,68E-07	Insig1	4,46E-08
Lgalsl	3,10E-07	Aqp3	4,93E-08
Slc39a2	3,58E-07	Sord	5,54E-08
Lima1	4,44E-07	Slc7a9	6,35E-08
S100a10	5,20E-07	Aadac	6,41E-08
Myof	5,88E-07	Lss	6,68E-08
Akr1c19	1,01E-06	Ezr	7,75E-08
Fgfbp1	1,04E-06	Neu1	8,30E-08
Txndc12	1,37E-06	Apom	1,01E-07
Sema6d	1,81E-06	Ninj1	1,11E-07
F11r	1,87E-06	Klb	1,47E-07
Rnase4	2,02E-06	Commd4	1,47E-07
Tbl1x	2,12E-06	Fdft1	1,57E-07
Tfpi	2,15E-06	Platr15	1,60E-07
Hmgb1	2,64E-06	Srm	2,21E-07
Ak4	3,41E-06	Klf5	2,37E-07
Fndc4	3,60E-06	Plekha2	2,45E-07
Sfn	3,60E-06	Apoa4	2,45E-07
Rgs19	3,68E-06	Msmo1	2,48E-07
Sgpp2	3,87E-06	Msx1	3,05E-07
Dynll1	3,97E-06	Car7	3,17E-07
Tpm1	4,04E-06	Gpx3	3,35E-07
E2f5	4,14E-06	Ank	3,59E-07
Hnrnpa1	4,17E-06	Pgc	3,59E-07
Ephb3	4,53E-06	Cdk6	3,89E-07
Tcf7l2	4,69E-06	Slc9a3r1	4,07E-07
Tcf7l1	5,10E-06	Fxyd2	4,70E-07
Ptma	7,24E-06	Atp6v1e1	5,32E-07
Jcad	8,04E-06	Rab1a	5,32E-07
Csnk1e	8,56E-06	Wnt3	5,34E-07
Lrp4	8,80E-06	Oat	5,69E-07
Ddc	8,95E-06	Sema6a	6,01E-07
N4bp2	9,22E-06	Aldob	6,01E-07
Homer3	9,48E-06	Vps35	6,01E-07
Inppl1	9,57E-06	Sigirr	6,58E-07
Rab31	1,07E-05	Tspan13	7,33E-07
Krt8	1,24E-05	Npl	7,67E-07
Pdcd4	1,26E-05	Amn	8,31E-07
Ctnnbip1	1,31E-05	Vdac1	8,32E-07
Fbxo10	1,31E-05	Rnpep	9,47E-07
Eif1ax	1,31E-05	Lrp2	9,86E-07
Ly6e	1,37E-05	Klf6	1,07E-06
Hipk2	1,45E-05	1700019D03Rik	1,15E-06
Fam107b	1,46E-05	Rnasek	1,31E-06
Cyp26a1	1,51E-05	Id3	1,58E-06
Pop4	1,62E-05	Colec12	1,58E-06
Basp1	1,63E-05	Acox1	1,70E-06
Llgl1	1,79E-05	Grtp1	1,82E-06
Cldnd1	1,90E-05	Cndp2	1,83E-06
Cd8a	2,07E-05	Foxn3	1,84E-06
Gnai2	2,10E-05	Arid5b	1,87E-06
Dapk1	2,28E-05	Ehhadh	1,99E-06
Diablo	2,45E-05	Aass	2,03E-06
Lpar4	2,85E-05	Olfr718-ps1	2,19E-06
Ube2d3	2,91E-05	Leap2	2,33E-06
Jakmip1	3,29E-05	Ghr	2,59E-06
Tox3	3,40E-05	Emilin2	2,87E-06
Arid3b	3,48E-05	Gng12	3,30E-06
Tcf3	3,48E-05	Ctsd	3,36E-06
Calm2	3,48E-05	Rab9	3,71E-06
Tcea2	3,83E-05	Apoe	3,93E-06
Cks1b	4,29E-05	Ppm1l	3,93E-06
Pcdh7	4,36E-05	Fzd4	3,93E-06
Kif1b	4,79E-05	Dpp4	4,00E-06
Pilra	4,81E-05	Rbbp7	4,04E-06
Mdk	5,17E-05	Aldh7a1	4,04E-06
Cdk2ap1	5,18E-05	Gm14235	4,04E-06
Ccnjl	5,59E-05	Erg28	4,26E-06
Lhfp	5,65E-05	Ass1	4,38E-06
Ywhaq	5,74E-05	Ltk	4,53E-06
Bend4	5,77E-05	Snx2	4,69E-06
Lrig3	6,07E-05	Smad6	5,38E-06
Akr1a1	6,30E-05	Atp6v0d1	5,52E-06
Eif4g2	6,59E-05	Atp6v1a	6,07E-06
Amer1	7,37E-05	Gm37381	6,08E-06
Btg2	7,86E-05	Timd2	6,23E-06
Prdx2	7,99E-05	Scpep1	6,29E-06
Rps6ka2	8,01E-05	Dpp7	6,71E-06
Gm30613	9,77E-05	Tom1	6,71E-06
Atp11c	9,84E-05	Mrpl17	6,91E-06
Peli1	1,02E-04	Acat2	7,91E-06
Gm44078	1,03E-04	Pdgfra	8,12E-06
Dlg3	1,14E-04	Stx7	9,01E-06
Sbk1	1,24E-04	Plxdc2	1,00E-05
Serinc1	1,27E-04	Tmem150a	1,01E-05
Rtn4	1,42E-04	Slc26a6	1,01E-05
Prss12	1,42E-04	Rnpepl1	1,03E-05
Trim28	1,43E-04	Mdh1	1,08E-05
Pkm	1,44E-04	Rad51ap1	1,09E-05
Gm42899	1,47E-04	Atp6v0c	1,09E-05
Cxadr	1,48E-04	Fdps	1,12E-05
Prdm1	1,50E-04	Arpc1b	1,15E-05
Lamc1	1,56E-04	Rdh10	1,15E-05
Cd37	1,64E-04	Creb3	1,17E-05
Palld	1,85E-04	AW822252	1,25E-05
Gm4739	1,97E-04	Fth1	1,26E-05
Zdhhc2	2,06E-04	Ier5l	1,31E-05
Kitl	2,19E-04	Ubxn4	1,49E-05
Map7d1	2,25E-04	Serinc5	1,51E-05
Ggct	2,34E-04	Tprn	1,51E-05
Fam89a	2,54E-04	0610005C13Rik	1,51E-05
Laptm4a	2,77E-04	AA986860	1,62E-05
Aes	2,84E-04	Nfx1	1,63E-05
Kcns3	2,85E-04	Osbpl3	1,71E-05
Dppa3	2,96E-04	Lpin2	1,81E-05
Pawr	3,01E-04	Slc25a13	1,96E-05
Ppp1r14b	3,02E-04	Ece1	1,96E-05
Ncapd2	3,29E-04	Ndel1	2,12E-05
Chga	3,75E-04	Degs1	2,20E-05
Igfbp2	3,80E-04	Ephx2	2,20E-05
Frzb	3,87E-04	Fuca2	2,51E-05
Chst15	3,87E-04	C2cd2l	2,51E-05
Mark2	3,91E-04	Gclm	2,55E-05
Lmx1b	4,06E-04	Depdc7	2,66E-05
Eif1	4,08E-04	Gm32856	2,66E-05
Hdgf	4,20E-04	Cstb	2,93E-05
Gprc5c	4,37E-04	Runx1	3,01E-05
Adipor1	4,49E-04	Hexa	3,14E-05
Lrfn4	4,70E-04	Kdelr3	3,21E-05
Dapk2	4,72E-04	Clic5	3,32E-05
Gm26740	4,72E-04	Gm2a	3,54E-05
Csnk1a1	4,81E-04	Sat1	3,64E-05
Cbx1	4,86E-04	Gigyf2	4,09E-05
Tcfl5	4,91E-04	Eea1	4,25E-05
Tdrd7	5,19E-04	Rnf181	4,27E-05
Ywhae	5,19E-04	Me1	4,36E-05
Smim13	5,22E-04	Pmm1	4,70E-05
Kpna3	5,33E-04	Ihh	4,79E-05
Adgrg1	5,33E-04	Slc7a6	4,79E-05
Pga5	5,42E-04	Chmp2a	4,79E-05
1190005I06Rik	5,45E-04	Cyp51	4,90E-05
Nuak2	5,52E-04	Ddt	4,93E-05
Fam168b	5,74E-04	Fam50a	4,93E-05
Gm44248	6,02E-04	Fabp1	4,93E-05
Sall4	6,13E-04	Capn2	5,01E-05
Eny2	6,22E-04	Abcg2	5,08E-05
Foxh1	6,25E-04	Psph	5,17E-05
Myo1b	6,29E-04	Rbck1	5,18E-05
Mycl	6,83E-04	Cubn	5,87E-05
Plk1	6,98E-04	H19	6,05E-05
Eomes	7,47E-04	1700030N03Rik	6,17E-05
Ash2l	7,59E-04	Magi3	6,55E-05
Calm1	7,75E-04	Atad3a	6,59E-05
Celf4	8,33E-04	Tbrg1	6,69E-05
Pcnp	8,33E-04	Vkorc1	7,58E-05
Tubg1	8,70E-04	Aldh18a1	7,74E-05
Slc27a2	8,81E-04	Pcgf5	8,27E-05
Rcc2	8,94E-04	Uqcrc1	8,27E-05
Flna	9,00E-04	Rragc	8,87E-05
Kdm5c	9,16E-04	Pepd	9,49E-05
Atp11b	9,19E-04	Rhox5-1	9,49E-05
Cep57	9,24E-04	Sox17	9,90E-05
Anxa5	9,25E-04	A2ml1	1,07E-04
Snn	1,04E-03	Rars	1,07E-04
Adam19	1,06E-03	Sycp3	1,08E-04
Slc4a7	1,10E-03	Acot3	1,09E-04
Ube2s	1,16E-03	Evi5	1,09E-04
Gm26876	1,17E-03	Epb41l3	1,13E-04
Smarcc1	1,20E-03	Lap3	1,15E-04
Psmc1	1,26E-03	Gramd1b	1,16E-04
Extl3	1,27E-03	Abcc4	1,16E-04
Slc9a3r2	1,29E-03	Sc5d	1,27E-04
Hk1	1,39E-03	Kcng1	1,33E-04
Mdm1	1,40E-03	Nhsl2	1,40E-04
Arl6ip1	1,41E-03	Dnajc3	1,42E-04
Ppdpf	1,41E-03	Spsb2	1,44E-04
Proser1	1,43E-03	Vps11	1,50E-04
Wdr6	1,46E-03	Mttp	1,55E-04
Mum1l1	1,47E-03	Soat2	1,58E-04
Fam83d	1,52E-03	Prss8	1,59E-04
Oaz2	1,59E-03	Glmp	1,77E-04
Ston2	1,60E-03	Rpa1	1,90E-04
Ttc9	1,65E-03	Atp1b1	1,91E-04
Zfp207	1,71E-03	Folr1	1,94E-04
Tpx2	1,71E-03	Slc34a3	1,95E-04
Rbp1	1,71E-03	Acp5	1,96E-04
Trp53bp2	1,73E-03	Mmp12	2,02E-04
Hs3st6	1,75E-03	Epb41l4b	2,06E-04
Plagl2	1,80E-03	Mycn	2,15E-04
Cdh2	1,80E-03	Stk32a	2,19E-04
Knstrn	1,80E-03	Tuba4a	2,22E-04
Polr2h	1,84E-03	Pip4p1	2,28E-04
Mical1	1,86E-03	Lypla1	2,34E-04
Abhd15	1,87E-03	Vps13a	2,34E-04
Kalrn	1,87E-03	Hist1h2ae	2,50E-04
Nde1	1,90E-03	Cdhr2	2,51E-04
A230004M16Rik	1,91E-03	Bnip3	2,54E-04
Setd4	1,92E-03	Tm4sf5	2,60E-04
Perp	1,93E-03	Vps29	2,73E-04
Vps37c	1,93E-03	Msx2	2,76E-04
Akap1	1,94E-03	Bmp6	2,81E-04
Rax	1,99E-03	Dhcr7	2,85E-04
Myef2	2,01E-03	Crabp2	2,90E-04
Pacsin3	2,03E-03	Fgfr3	3,05E-04
Pde7a	2,06E-03	Efnb2	3,16E-04
Ctxn1	2,10E-03	As3mt	3,27E-04
Gm42890	2,10E-03	Lmna	3,38E-04
Rbms1	2,16E-03	Trip6	3,45E-04
Fam177a	2,16E-03	Cdca2	3,45E-04
Rnf8	2,30E-03	Ifi30	3,58E-04
Metrn	2,32E-03	Mfsd5	3,72E-04
Cbx3	2,35E-03	Pqlc2	3,75E-04
Hsd11b2	2,38E-03	Tm7sf2	3,76E-04
Foxj1	2,40E-03	Nsdhl	4,08E-04
Tgif1	2,40E-03	Bmper	4,08E-04
Trh	2,56E-03	Cideb	4,14E-04
Barx1	2,57E-03	Dtx4	4,36E-04
Pcbp4	2,62E-03	Slc35f6	4,42E-04
H2afv	2,68E-03	Lxn	4,47E-04
Eif4g3	2,69E-03	Cltc	4,60E-04
Sgcb	2,70E-03	Rab20	4,69E-04
Eno1	2,73E-03	Adck2	4,72E-04
Gtf3c6	2,76E-03	Laptm4b	5,09E-04
Stra6	2,77E-03	Rab24	5,10E-04
Casp6	2,82E-03	Vegfa	5,14E-04
Bub1	2,85E-03	Mpv17	5,22E-04
Pilrb1	2,88E-03	Pip5k1c	5,42E-04
Akr1c12	2,90E-03	S100a11	5,45E-04
Bzw1	2,90E-03	Tdrp	5,45E-04
Rab15	2,91E-03	Slc16a10	5,45E-04
Prkch	2,95E-03	Impact	5,52E-04
Zscan10	2,98E-03	Dtnbp1	5,69E-04
Plekha5	2,98E-03	Slc39a5	5,88E-04
Col23a1	3,14E-03	Aacs	5,88E-04
St6gal1	3,15E-03	Ubash3b	6,00E-04
1810013D15Rik	3,17E-03	Tmem192	6,13E-04
Ddit4	3,24E-03	Ppif	6,19E-04
Grasp	3,26E-03	Ldlr	6,22E-04
Mphosph6	3,31E-03	Gltpd2	6,26E-04
Unc45b	3,35E-03	Tomm5	6,89E-04
Tcaf1	3,46E-03	Klhl2	6,94E-04
Rassf3	3,50E-03	Scd1	6,94E-04
Ldhb	3,50E-03	Phb	6,94E-04
Gm4419	3,54E-03	Nlrp12	7,03E-04
Dnajb6	3,58E-03	Nrk	7,09E-04
Dab1	3,65E-03	Mixl1	7,17E-04
Gm43041	3,67E-03	Acox3	7,24E-04
Cand2	3,72E-03	AI413582	7,39E-04
Pi4k2b	3,74E-03	Renbp	7,75E-04
Hmgb2	3,82E-03	Alg1	7,91E-04
Kif21a	3,89E-03	Galm	7,95E-04
Cd9	3,91E-03	Slc13a4	8,06E-04
Cdk4	3,95E-03	Card19	8,06E-04
Phf21a	3,95E-03	Ttr	8,06E-04
Garnl3	4,05E-03	Jade1	8,33E-04
Sinhcaf	4,05E-03	Nabp1	8,39E-04
Kcnmb4	4,11E-03	Exoc6	8,60E-04
Polr3k	4,13E-03	Trmt2a	8,60E-04
Prss23	4,16E-03	Ankrd12	8,60E-04
Egflam	4,20E-03	Smad9	8,81E-04
Gm45623	4,25E-03	Thnsl2	8,81E-04
Esrp1	4,40E-03	Aldoa	8,89E-04
Lman1	4,46E-03	Acsl4	8,90E-04
Fkbp1b	4,54E-03	Alkbh6	8,90E-04
Trib2	4,56E-03	Fn1	9,26E-04
Arhgdig	4,65E-03	Lgmn	9,34E-04
Snrpn	4,74E-03	Mien1	9,40E-04
AC102496.1	4,79E-03	Nudt9	9,40E-04
Slc43a3	4,85E-03	Pcyt1a	9,49E-04
Gfi1	4,86E-03	Sytl3	9,73E-04
Smarce1	4,95E-03	Klf15	9,78E-04
Tcerg1	4,96E-03	Vsir	9,79E-04
Ilf2	5,10E-03	Phospho1	1,06E-03
Tgfbr3	5,26E-03	Snx3	1,07E-03
Cadm1	5,32E-03	Sparc	1,08E-03
Prg2	5,34E-03	Uqcr10	1,08E-03
Smim14	5,37E-03	Dek	1,14E-03
Ccar2	5,38E-03	Elf1	1,15E-03
Ppp3r1	5,42E-03	ccdc198	1,17E-03
Morn4	5,48E-03	Cox8a	1,19E-03
Errfi1	5,54E-03	Cnpy1	1,20E-03
Mogat2	5,54E-03	Pde3a	1,25E-03
Mt1	5,61E-03	Tmem251	1,26E-03
Plekha8	5,63E-03	Tmem97	1,27E-03
Gtf2ird1	5,66E-03	Smad7	1,33E-03
Paip1	5,72E-03	Ehd1	1,34E-03
Fam241b	5,76E-03	Txndc17	1,39E-03
Trim31	5,76E-03	Abcd4	1,40E-03
Mfge8	5,87E-03	Aldoc	1,44E-03
Zbtb8a	5,88E-03	Timm50	1,45E-03
Mapk1ip1l	5,90E-03	Htra1	1,45E-03
G3bp2	5,97E-03	Myo5b	1,47E-03
Litaf	6,00E-03	Aup1	1,48E-03
Sumo2	6,10E-03	Cldn2	1,51E-03
Prpf38a	6,18E-03	Mospd1	1,56E-03
Atp10d	6,33E-03	Hist1h4d	1,57E-03
Celsr1	6,33E-03	Fech	1,57E-03
Erbb3	6,43E-03	P4hb	1,60E-03
Clcn2	6,44E-03	Gaa	1,60E-03
Auts2	6,46E-03	Rab35	1,60E-03
Ccnb2	6,50E-03	Trmo	1,74E-03
Fzd3	6,66E-03	Tspan4	1,77E-03
Trim71	6,76E-03	Atp5j	1,85E-03
Cyb5d1	7,11E-03	Atp9a	1,89E-03
Ten1	7,19E-03	Sp5	1,89E-03
Pom121	7,19E-03	Ppargc1b	1,90E-03
Gas1	7,25E-03	Eps8l3	1,92E-03
Gm16283	7,26E-03	Mfsd13a	1,99E-03
Uba1	7,31E-03	Rpn1	2,00E-03
Pard6g	7,31E-03	Bicc1	2,02E-03
Rbm3	7,35E-03	Snx30	2,03E-03
Ablim1	7,40E-03	Optn	2,04E-03
Aldh1b1	7,40E-03	Spns3	2,06E-03
Hpcal1	7,59E-03	Abca3	2,06E-03
Golm1	7,67E-03	Gtf2h1	2,10E-03
Slc25a29	7,71E-03	B3galnt1	2,11E-03
Cdc42ep5	7,73E-03	Vcpip1	2,13E-03
Eras	7,83E-03	Ccdc85b	2,13E-03
Slc25a4	7,85E-03	Syngr2	2,15E-03
Tmem109	7,92E-03	Cd82	2,15E-03
Ube2g2	7,95E-03	Cope	2,17E-03
Mmp14	7,97E-03	Cdc45	2,21E-03
Lhx1os	8,00E-03	Manba	2,21E-03
Hmmr	8,21E-03	Slc39a3	2,25E-03
Oscp1	8,29E-03	Clcn5	2,29E-03
Gas7	8,31E-03	Scly	2,30E-03
Ice2	8,38E-03	Med12	2,36E-03
Rtn4rl1	8,38E-03	Acsl3	2,36E-03
Nenf	8,43E-03	Gm14685	2,36E-03
Med31	8,44E-03	Prkaa2	2,40E-03
Mgarp	8,56E-03	Tanc2	2,43E-03
Raet1d	8,58E-03	Extl2	2,44E-03
Ube2e3	8,67E-03	Lrrc19	2,49E-03
Mt2	8,68E-03	Fbxo6	2,65E-03
Pwwp2a	8,70E-03	Sdc4	2,68E-03
Cdh1	8,70E-03	BC030867	2,70E-03
Fam187b	8,81E-03	Tmem37	2,73E-03
1500002C15Rik	8,81E-03	Gpr155	2,76E-03
Gm26909	8,81E-03	Tead4	2,79E-03
C1qtnf4	8,85E-03	Dtnb	2,81E-03
1810058I24Rik	8,85E-03	Gcat	2,82E-03
Zmynd11	8,96E-03	Pbld1	2,85E-03
Lrrc42	8,96E-03	Sdha	2,86E-03
Klf3	9,14E-03	Tpra1	2,86E-03
Fyttd1	9,27E-03	Mcrip2	2,91E-03
Srsf7	9,38E-03	Pex1	2,93E-03
Pabpn1	9,42E-03	Mapkbp1	2,95E-03
Dnajb14	9,51E-03	Rmc1	3,00E-03
Rnmt	9,77E-03	Map2k3	3,10E-03
Anp32a	9,84E-03	Gm48412	3,10E-03
Asf1a	9,93E-03	Eif2d	3,15E-03
Ptprf	9,93E-03	Atp6v1c1	3,15E-03
Nr2f2	9,97E-03	Exosc7	3,18E-03
Porcn	9,97E-03	Asl	3,25E-03
Srsf9	9,97E-03	Usp51	3,25E-03
		Efhd2	3,34E-03
		Inpp5b	3,41E-03
		Pcna	3,43E-03
		Prodh2	3,50E-03
		En1	3,51E-03
		Grhpr	3,64E-03
		Bend5	3,66E-03
		Tspan18	3,76E-03
		Lamtor5	3,78E-03
		Nid2	3,88E-03
		Twf1	3,88E-03
		Plod3	3,95E-03
		E330016L19Rik	3,95E-03
		Tcf15	3,96E-03
		Haus7	3,99E-03
		Sigmar1	4,08E-03
		Sqle	4,16E-03
		Fbxo5	4,16E-03
		Mroh1	4,22E-03
		Haus5	4,24E-03
		Itsn1	4,31E-03
		Timm8a1	4,31E-03
		Prr5	4,45E-03
		Etfa	4,47E-03
		Haspin	4,47E-03
		Mettl13	4,49E-03
		Snhg18	4,51E-03
		Cluh	4,57E-03
		Elf3	4,58E-03
		Slc25a22	4,65E-03
		Cuta	4,65E-03
		Ap2m1	4,68E-03
		Lonp2	4,69E-03
		Fkbp11	4,69E-03
		Map1lc3b	4,71E-03
		Vwa1	4,79E-03
		Apob	4,80E-03
		Commd5	4,81E-03
		Akap17b	4,82E-03
		Ralb	4,82E-03
		Gpr160	4,82E-03
		Slc25a5	4,85E-03
		Sowahb	4,85E-03
		Tedc2	4,88E-03
		Platr13	5,01E-03
		Gnb1l	5,02E-03
		Maf	5,03E-03
		Tmem160	5,04E-03
		Cdo1	5,04E-03
		Prim2	5,10E-03
		Rhebl1	5,11E-03
		Mvd	5,18E-03
		Klhl22	5,20E-03
		Serpinc1	5,24E-03
		Gata4	5,25E-03
		Acot13	5,31E-03
		Gm5463	5,32E-03
		Gns	5,34E-03
		Kcnn1	5,35E-03
		Gm2309	5,51E-03
		Rtl8c	5,66E-03
		Slc11a2	5,68E-03
		Mrpl15	5,79E-03
		Sema4a	5,81E-03
		Tmem120a	5,81E-03
		Hist1h2ap	5,93E-03
		Atg9a	6,00E-03
		Hmgcs1	6,09E-03
		Dynlt1a	6,12E-03
		Steap3	6,26E-03
		Wls	6,33E-03
		Fadd	6,39E-03
		H2-Q10	6,39E-03
		Phyh	6,42E-03
		Utp14b	6,42E-03
		Ctns	6,43E-03
		Cdk2	6,44E-03
		Vps33b	6,44E-03
		Nqo1	6,46E-03
		Rnf130	6,46E-03
		Fcgrt	6,46E-03
		Gm128	6,48E-03
		Fpgs	6,48E-03
		Grn	6,49E-03
		Ilvbl	6,60E-03
		Hat1	6,61E-03
		Spp2	6,62E-03
		Pygb	6,80E-03
		Gas2l3	6,83E-03
		Bhmt2	6,84E-03
		Ssr4	6,87E-03
		Ctsh	6,98E-03
		Dffa	7,01E-03
		Lamtor3	7,11E-03
		Sypl	7,12E-03
		Wwc2	7,19E-03
		Cyba	7,20E-03
		Sptlc2	7,20E-03
		Trpm4	7,20E-03
		H2-K1	7,20E-03
		Slc38a9	7,22E-03
		Pnpo	7,32E-03
		Idi1	7,38E-03
		Mrpl12	7,44E-03
		Gm49394	7,46E-03
		Hsd17b2	7,50E-03
		S100a13	7,51E-03
		Sephs2	7,60E-03
		Xrcc3	7,67E-03
		H2-D1	7,72E-03
		Uqcrq	7,90E-03
		Myo6	7,95E-03
		Avpi1	8,00E-03
		Trib3	8,00E-03
		Psma4	8,03E-03
		Col4a3bp	8,13E-03
		Arhgap17	8,18E-03
		Tpp1	8,22E-03
		Aga	8,29E-03
		Srxn1	8,34E-03
		Efr3b	8,44E-03
		Fads2	8,44E-03
		Tmem135	8,50E-03
		Atp6v0e	8,50E-03
		Phactr1	8,56E-03
		Lgals2	8,56E-03
		Napa	8,62E-03
		Tbc1d13	8,68E-03
		Myd88	8,69E-03
		Galk1	8,70E-03
		Hebp1	8,74E-03
		Peg10	8,76E-03
		Pdzk1	8,81E-03
		Lrp5	8,83E-03
		Gm21411	8,83E-03
		Mtfp1	8,85E-03
		Tor4a	8,90E-03
		Tspan9	8,93E-03
		Gpr137b-ps	9,13E-03
		Slc3a2	9,14E-03
		Galt	9,17E-03
		Ankrd33b	9,21E-03
		Gpr137b	9,39E-03
		Susd2	9,53E-03
		Eif3l	9,59E-03
		Pcsk9	9,70E-03
		Donson	9,81E-03
		Enpp5	9,84E-03
		Mrpl14	9,93E-03
		Mrps18a	9,95E-03
		Slc43a2	9,97E-03
		Washc2	9,97E-03
