## Supplementary Table 4 for "Characterisation of the transcriptional dynamics underpinning the function, fate, and migration of the mouse Anterior Visceral Endoderm"

high-in-AVE genes		low-in-AVE genes
Gene	FDR	Gene	FDR
Cd24a	3,44E-19	Ctsb	6,43E-22
Mest	5,90E-19	Abcc2	2,77E-19
Hesx1	1,07E-17	Tdh	4,43E-19
Sfrp1	1,11E-17	Cubn	5,72E-19
Otx2	1,39E-17	Slc13a4	1,98E-18
Fgf8	3,35E-17	Ttr	1,39E-17
Fgfbp1	2,95E-16	H19	2,39E-17
Gsc	1,29E-15	Apoc2	6,50E-17
Lefty1	3,00E-15	Aldob	1,59E-16
Cer1	6,14E-15	Depdc7	1,72E-16
Gpc4	1,41E-13	Dab2	3,37E-16
Calm1	3,93E-13	Ctsl	7,14E-16
Fzd8	3,93E-13	Apom	7,14E-16
Hkdc1	4,49E-13	Tmem37	1,29E-15
Cd8a	7,13E-13	Slc2a3	2,04E-15
H2afy2	8,12E-13	Lrp2	1,17E-14
Fzd5	9,16E-13	Ctsz	2,35E-14
Tox3	3,32E-12	Cltc	4,20E-14
Cnn2	5,91E-12	Creb3l3	6,98E-14
Slc39a2	9,95E-12	Tmem150a	7,01E-14
Chst15	1,87E-11	Apoa1	8,76E-14
Krt19	2,09E-11	Efnb1	2,36E-13
Cdc42ep5	3,38E-11	Cited1	3,29E-13
Asns	1,56E-10	Ctsh	4,49E-13
Shisa2	1,99E-10	Mfsd1	6,73E-13
Akr1c13	3,58E-10	Apob	8,12E-13
Akr1c19	3,90E-10	Slc26a6	9,23E-13
Hhex	5,55E-10	Morc4	1,50E-12
Dbn1	5,88E-10	Fth1	2,40E-12
S100a10	5,94E-10	0610005C13Rik	3,34E-12
Sema6d	7,18E-10	Slc7a9	9,75E-12
Dynll1	8,06E-10	Wnt3	1,00E-11
Fgf5	8,52E-10	Atp1b1	1,26E-11
Lhx1	1,38E-09	Apoa4	2,07E-11
Adipor1	1,78E-09	Gpx3	2,09E-11
Sfrp5	1,83E-09	Id2	2,09E-11
Tmsb10	2,96E-09	Amn	2,09E-11
Tcf7l1	6,10E-09	Ninj1	2,25E-11
Tpm1	1,01E-08	Myo6	2,58E-11
Ovol2	1,02E-08	Grtp1	4,01E-11
Gm26740	1,02E-08	Gm48377	4,88E-11
Irs4	1,14E-08	Tfec	5,49E-11
Hes1	1,80E-08	Spp2	6,11E-11
Lhx1os	2,66E-08	Npl	6,21E-11
Hsd11b2	6,67E-08	Apoe	6,60E-11
Pycr2	1,07E-07	Soat2	9,03E-11
Fam210b	1,32E-07	Pxdc1	1,20E-10
Gars	1,34E-07	Eps8	1,43E-10
Perp	2,15E-07	Vkorc1	3,56E-10
Rgs16	2,27E-07	Aldh18a1	3,83E-10
Efna5	5,02E-07	Afp	3,83E-10
Rbms1	6,72E-07	Gm17167	3,83E-10
1190005I06Rik	9,72E-07	Dpp4	4,12E-10
Grb10	1,15E-06	Rrbp1	6,47E-10
Pkdcc	1,21E-06	Ceacam1	9,58E-10
Slc25a4	1,26E-06	Rbbp7	1,52E-09
Eras	1,29E-06	Scd1	1,80E-09
Piezo2	1,42E-06	Stx7	2,53E-09
Mpzl2	1,61E-06	Slc38a9	2,88E-09
Dynlt1f	2,35E-06	Me2	3,01E-09
Tcf3	3,44E-06	Cdh3	3,55E-09
Adgrg1	3,48E-06	Zfpm1	4,01E-09
Psmc5	3,70E-06	Etv5	4,39E-09
Fndc4	3,84E-06	Slco4c1	4,51E-09
Kif1b	3,84E-06	Cd63	4,57E-09
G430049J08Rik	4,96E-06	Folr1	5,31E-09
Tead2	5,28E-06	Aprt	6,10E-09
Tcf7l2	5,74E-06	Car7	6,35E-09
Tfpi	5,80E-06	Lpin2	6,67E-09
Cd9	6,66E-06	Sigirr	7,55E-09
Oaf	6,66E-06	Foxo4	7,55E-09
Lhfp	7,99E-06	Apln	8,46E-09
Cald1	8,24E-06	Rdh10	9,41E-09
Trap1a	9,10E-06	Rgl1	9,41E-09
Fscn1	9,58E-06	Lxn	1,01E-08
Ggct	1,02E-05	Fkbp11	1,02E-08
Car2	1,02E-05	Abcc4	1,04E-08
Frzb	1,21E-05	Hykk	1,14E-08
Gm30613	1,53E-05	Nrk	1,23E-08
Gfpt2	1,68E-05	Gpam	1,70E-08
Lrrc42	1,69E-05	Med12	1,70E-08
Palld	1,69E-05	Epb41l3	1,76E-08
Hs3st6	1,75E-05	Soat1	1,82E-08
Gm44078	1,75E-05	Neu1	1,90E-08
Mical1	1,85E-05	Adora2b	2,33E-08
Cd55	2,00E-05	Slc34a3	2,50E-08
Med31	2,21E-05	Rnf128	2,50E-08
Marcksl1	2,23E-05	Cndp2	3,05E-08
Stip1	2,50E-05	Platr15	3,05E-08
Gtf2ird1	2,87E-05	Arid5b	3,26E-08
Nectin2	3,01E-05	Dgat2	3,86E-08
Ly6e	3,13E-05	Scpep1	4,41E-08
Epcam	3,67E-05	Rnasek	6,01E-08
Olfr147	3,71E-05	Rras2	6,24E-08
Tmem109	3,88E-05	Coprs	6,80E-08
Btg2	4,37E-05	Hnf1b	7,73E-08
Kalrn	4,71E-05	Rbp4	7,87E-08
Tpm4	5,17E-05	Ltk	8,48E-08
Diablo	6,52E-05	Swt1	8,58E-08
Bcar3	6,85E-05	Dram1	1,01E-07
Cenps	6,95E-05	Laptm4b	1,05E-07
Gata1	7,05E-05	Rab11a	1,07E-07
Irx3	8,61E-05	Kcng1	1,07E-07
Uaca	8,66E-05	Slc39a5	1,34E-07
Myl6	8,70E-05	1700019D03Rik	1,88E-07
Ube2k	8,96E-05	Slc2a2	1,92E-07
Ctxn1	9,06E-05	Rmc1	2,13E-07
Foxq1	9,66E-05	Fras1	2,13E-07
Gm49328	1,19E-04	Maf	2,13E-07
Agtrap	1,20E-04	Clcn5	2,43E-07
Tgfbr3	1,27E-04	N4bp2l2	2,71E-07
Med21	1,30E-04	Psph	2,83E-07
Mycl	1,30E-04	Sord	3,21E-07
1500011B03Rik	1,30E-04	Ezr	3,33E-07
Ywhah	1,31E-04	Olfr718-ps1	3,47E-07
Tspan15	1,33E-04	Mttp	5,02E-07
Rgs8	1,36E-04	Slc3a2	5,75E-07
Ackr3	1,36E-04	Cotl1	6,29E-07
Pcdh7	1,42E-04	Usp51	6,29E-07
Foxa2	1,45E-04	Tomm20	6,35E-07
Anp32a	1,46E-04	Sema6a	6,83E-07
Lrrn4	1,49E-04	Tgm1	6,92E-07
Capn6	1,51E-04	Vps26a	7,20E-07
Cyp26a1	1,56E-04	Slc23a1	7,46E-07
Cdhr1	1,62E-04	Acy1	7,64E-07
Gm42755	1,66E-04	Acox1	7,87E-07
Dhrs3	1,67E-04	Sowahb	7,96E-07
Twf2	1,68E-04	Sdc4	8,90E-07
Chd7	1,72E-04	Atp6v1a	9,74E-07
Pdlim7	1,81E-04	Galm	1,11E-06
Nasp	1,95E-04	Olfm1	1,46E-06
Txndc12	2,11E-04	Snx30	1,61E-06
Serpinb6a	2,37E-04	Wnk2	1,63E-06
Lmx1b	2,41E-04	Ifi30	1,67E-06
Uba2	2,56E-04	Gcgr	1,82E-06
Igfbp2	2,64E-04	Snx2	2,13E-06
Sh3bp4	2,85E-04	Slc28a2	2,19E-06
Wars	2,89E-04	Slc9a3r1	2,28E-06
Tubg1	2,96E-04	Tspan13	2,88E-06
Llgl2	2,98E-04	Spink1	2,88E-06
Gm45623	3,00E-04	Klb	2,94E-06
Cxadr	3,00E-04	Ftl1	3,36E-06
Hnrnpa2b1	3,03E-04	Rab3il1	3,38E-06
Ssbp3	3,06E-04	Hnf4a	3,39E-06
Dcakd	3,15E-04	Dbi	3,42E-06
Hdac6	3,48E-04	Col18a1	3,44E-06
Msh2	3,55E-04	Agfg1	3,45E-06
Cbx2	3,55E-04	Srm	4,09E-06
Nptx2	3,60E-04	Mycn	4,36E-06
Mbp	3,71E-04	Emb	4,77E-06
Lgalsl	3,71E-04	Ppm1h	4,94E-06
Afap1l1	3,82E-04	Dmxl1	4,96E-06
Npepps	4,14E-04	Evi5	5,48E-06
Mterf3	4,66E-04	Klc4	5,56E-06
Akr1c12	4,74E-04	Aass	5,58E-06
Dram2	4,83E-04	Peg10	6,93E-06
Cd84	4,83E-04	C130074G19Rik	6,99E-06
Ntn1	4,83E-04	Clic5	7,45E-06
Lbh	4,83E-04	Rnf130	7,62E-06
Pls3	4,98E-04	Glis1	7,62E-06
Tmem63a	4,99E-04	2810459M11Rik	7,93E-06
Tubb2a	5,01E-04	F10	8,24E-06
Marcks	5,02E-04	Commd4	8,90E-06
Foxh1	5,04E-04	Cldn2	9,39E-06
Hipk2	5,10E-04	Emilin1	1,12E-05
Rhpn2	5,30E-04	Gldc	1,12E-05
Jakmip1	5,30E-04	Nrg1	1,40E-05
Krt8	5,35E-04	Inpp5f	1,43E-05
Lsr	5,43E-04	Rnf181	1,50E-05
Wnk3	5,48E-04	Ehhadh	1,65E-05
Gprc5c	5,58E-04	Aqp8	1,69E-05
Actn4	5,86E-04	Ehd1	1,74E-05
Tagln2	6,41E-04	Slc7a8	1,85E-05
C130075A20Rik	6,71E-04	Bmper	1,94E-05
Nodal	6,93E-04	Cul7	2,12E-05
Nme3	6,98E-04	Id1	2,17E-05
Rbmxl1	7,15E-04	Pcyt2	2,36E-05
F11r	7,53E-04	Gltpd2	2,37E-05
Hdac1	7,56E-04	Tmem251	2,39E-05
Hspb1	7,70E-04	Smlr1	2,51E-05
Bend4	7,70E-04	Acsl3	2,54E-05
Fam107b	8,13E-04	Snx3	2,58E-05
Rps6ka2	8,13E-04	Lrrc19	2,84E-05
Vps37c	8,50E-04	Sephs2	2,92E-05
Flna	9,23E-04	Oat	2,93E-05
Psmc3	1,02E-03	Ndel1	2,95E-05
Hmga1	1,06E-03	Car14	3,14E-05
Hmgn1	1,09E-03	4933402E13Rik	3,14E-05
Zfp428	1,12E-03	Axdnd1	3,29E-05
Morn4	1,21E-03	Bend5	3,46E-05
Crnde	1,24E-03	Myo18a	3,49E-05
Ripply3	1,26E-03	Atp6v0b	3,49E-05
Stard10	1,34E-03	Tom1	3,75E-05
Pcsk1n	1,35E-03	Slc7a6	3,88E-05
Rfx6	1,38E-03	Avpi1	4,14E-05
Ssx2ip	1,39E-03	Gipc2	4,14E-05
Slc29a1	1,40E-03	Msx2	4,28E-05
Tex19.1	1,50E-03	Pcyt1a	4,58E-05
Ndufb4	1,55E-03	Ctsa	4,58E-05
Lamc1	1,55E-03	Fam213a	4,81E-05
Dgcr6	1,56E-03	Enpp2	4,82E-05
Tspan7	1,62E-03	Fxyd2	4,82E-05
Rgs19	1,69E-03	Gosr2	4,99E-05
Ppil1	1,69E-03	Igfbp4	5,90E-05
Upp1	1,71E-03	Rasgrp2	5,90E-05
Pkm	1,72E-03	Dpp7	5,99E-05
Gata6	1,73E-03	Klf15	5,99E-05
Nras	1,78E-03	Dtnbp1	5,99E-05
Pqbp1	1,79E-03	Gnptab	6,49E-05
Tsga8	1,87E-03	Myo5b	6,71E-05
Ccdc107	1,89E-03	Bex4	6,76E-05
N4bp2	1,93E-03	Gm37381	6,85E-05
Cdh1	1,96E-03	Alg1	6,99E-05
Jun	1,96E-03	Gnpda1	8,59E-05
Naa20	1,97E-03	Syne4	8,66E-05
Gm38340	1,98E-03	Tdrp	8,74E-05
Snrpb	2,00E-03	Slc34a2	9,06E-05
Laptm4a	2,00E-03	Slc16a9	9,17E-05
Maged1	2,04E-03	Klf8	9,26E-05
Shroom3	2,04E-03	ccdc198	1,01E-04
Ywhaq	2,09E-03	Col4a1	1,02E-04
Tm2d3	2,11E-03	Tbrg1	1,17E-04
Hnrnpk	2,11E-03	Akap17b	1,19E-04
Sall4	2,14E-03	Tbx3	1,35E-04
Zfp180	2,14E-03	Vps35	1,36E-04
Hnrnph3	2,14E-03	Rspo3	1,41E-04
Hsd17b10	2,26E-03	Nfx1	1,48E-04
Prg2	2,33E-03	Plscr1	1,55E-04
Tmem254b	2,35E-03	Atp6v1e1	1,56E-04
Aff1	2,35E-03	Dusp4	1,56E-04
Cmtm8	2,36E-03	Snx9	1,63E-04
Litaf	2,50E-03	Nav1	1,75E-04
Lta4h	2,52E-03	Bicc1	1,75E-04
Eno1	2,52E-03	Spns2	1,75E-04
Slbp	2,61E-03	Serpinc1	1,87E-04
Mesd	2,63E-03	Gja1	1,96E-04
Dnal4	2,72E-03	Mir6236	1,96E-04
Six3	2,79E-03	Naa50	1,99E-04
Tmem184a	2,81E-03	Gmppb	2,15E-04
Cadm1	2,83E-03	Haus7	2,17E-04
Krt7	2,83E-03	Gm47428	2,29E-04
Impdh2	2,91E-03	Pcgf5	2,36E-04
Polr2e	2,97E-03	AI413582	2,51E-04
Cfl1	2,99E-03	Fmo4	2,56E-04
Kif21a	3,21E-03	Tomm5	2,59E-04
Ggta1	3,25E-03	Fam198b	2,61E-04
Eif1	3,28E-03	Ap1ar	2,64E-04
Kifc2	3,43E-03	Twf1	2,79E-04
Ctnnb1	3,45E-03	Abcd4	2,80E-04
Nrm	3,45E-03	Mcrip2	2,84E-04
Pcdhgc4	3,48E-03	Pip4p1	2,85E-04
Serpinb6c	3,48E-03	Cideb	2,88E-04
Fbxw4	3,49E-03	Gng12	3,05E-04
Gstp1	3,49E-03	Stx3	3,06E-04
Amot	3,49E-03	Rcan1	3,06E-04
Rabl2	3,52E-03	Calr	3,08E-04
Ttyh2	3,53E-03	Proz	3,29E-04
Itpr2	3,55E-03	Atp6v1d	3,30E-04
Sgpp2	3,55E-03	Gjb2	3,57E-04
Amer1	3,55E-03	Cxxc5	3,79E-04
Nudc	3,60E-03	Chn2	3,93E-04
Ephb3	3,61E-03	Rnf208	3,93E-04
Lnx1	3,61E-03	Gcnt2	3,95E-04
Esrp1	3,61E-03	Lgmn	4,07E-04
Arl4d	3,66E-03	Reck	4,08E-04
Cdk2ap2	3,72E-03	Rdx	4,12E-04
Celsr1	3,77E-03	Sdad1	4,15E-04
Ppil2	3,82E-03	Arrdc3	4,18E-04
Ilf2	3,88E-03	Fn1	4,23E-04
Lmnb1	3,88E-03	Lamp1	4,39E-04
Tmem132a	3,91E-03	Gphn	4,41E-04
Csnk1e	4,08E-03	Cyba	4,53E-04
Ruvbl2	4,12E-03	Lad1	4,57E-04
Dact2	4,14E-03	Slc36a1	4,58E-04
Rtn1	4,16E-03	Scarb1	4,79E-04
Basp1	4,18E-03	Acp5	4,83E-04
Ablim1	4,21E-03	Dnajc3	4,83E-04
Ascl2	4,38E-03	Gm31693	5,02E-04
Grasp	4,43E-03	Bend3	5,02E-04
Ebp	4,44E-03	Bst1	5,08E-04
Anxa4	4,44E-03	Prdm6	5,09E-04
Xiap	4,57E-03	Rragc	5,11E-04
Aff2	4,58E-03	Gigyf2	5,11E-04
Sf3a3	4,69E-03	Igf2	5,18E-04
Porcn	4,72E-03	Wls	5,26E-04
4930534H03Rik	4,81E-03	Atp1a1	5,35E-04
Pcsk5	4,85E-03	Pla2g12b	5,35E-04
Scamp2	4,88E-03	Rtl8c	5,42E-04
Dapk1	4,90E-03	Mospd1	5,47E-04
Rtn4	4,95E-03	Atp6v0e	5,54E-04
Flywch2	4,95E-03	Rbm47	5,57E-04
Dapk2	4,96E-03	Vps29	5,62E-04
Bcat2	5,02E-03	Bex2	5,92E-04
Ssrp1	5,23E-03	Jade1	6,12E-04
Tma7	5,27E-03	Aqp11	6,26E-04
Gpd2	5,30E-03	Podxl	6,70E-04
H3f3a	5,32E-03	Pip4k2a	6,71E-04
Tuba1a	5,32E-03	Steap2	6,72E-04
Kcns3	5,34E-03	Hsd17b2	6,78E-04
Prdx2	5,35E-03	Slc38a6	6,86E-04
Tmem159	5,48E-03	Tnfrsf19	6,92E-04
Ankrd37	5,57E-03	Ctns	7,55E-04
Zscan10	5,62E-03	Mycbp2	7,55E-04
Ddx39	5,73E-03	Kdelr3	7,72E-04
Stmn1	5,73E-03	Atp6v1f	7,72E-04
Cct7	5,73E-03	Smad9	7,81E-04
Ctnna1	5,82E-03	Akap2	7,98E-04
Trh	5,90E-03	Atp6v0d1	8,06E-04
Zbtb5	5,90E-03	Flcn	8,34E-04
Sec13	5,92E-03	AW549877	8,34E-04
Ifnar2	5,93E-03	Clcn3	8,46E-04
Flt1	5,97E-03	Cdo1	8,63E-04
Acot9	6,18E-03	Lrp1	8,64E-04
Sfn	6,19E-03	Atp6v0c	8,64E-04
Tlnrd1	6,23E-03	Prr5	8,65E-04
Fblim1	6,26E-03	Ints6l	8,68E-04
Fgfr2	6,26E-03	Stat3	8,81E-04
Bcl9	6,26E-03	Apoc3	8,84E-04
Ppp3r1	6,40E-03	Rab11fip3	8,88E-04
Inppl1	6,42E-03	Fam129a	9,35E-04
Cbx1	6,65E-03	Larp4	9,69E-04
Gm37297	6,71E-03	Cryz	9,73E-04
Fam83d	6,73E-03	Card19	9,94E-04
Hypk	6,80E-03	Tmprss2	1,00E-03
Vps72	6,92E-03	Tmem120a	1,02E-03
Slc1a5	7,05E-03	Fgfr4	1,05E-03
Tbc1d16	7,08E-03	Tsc22d3	1,06E-03
A730049H05Rik	7,09E-03	Sidt2	1,07E-03
Ciao2b	7,27E-03	2310030G06Rik	1,09E-03
Pygl	7,31E-03	Tmem97	1,13E-03
Raet1e	7,32E-03	Atp2b1	1,15E-03
Pard6g	7,33E-03	Manba	1,18E-03
Trip10	7,33E-03	Mon2	1,20E-03
Lamb1	7,73E-03	Uap1l1	1,21E-03
Fam222a	8,16E-03	Slc7a7	1,22E-03
Tgif1	8,16E-03	Gata4	1,26E-03
Eif1b	8,17E-03	Mettl7a1	1,30E-03
Gas6	8,27E-03	Gstm1	1,34E-03
Supt20	8,31E-03	Leap2	1,36E-03
Calm2	8,34E-03	Arid3c	1,37E-03
Dcaf11	8,41E-03	Lamp2	1,39E-03
Anxa5	8,41E-03	Ippk	1,39E-03
Tm2d2	8,48E-03	Tlk1	1,39E-03
Kiz	8,62E-03	Pgc	1,43E-03
Myo1b	8,92E-03	Gm26809	1,43E-03
Hmgb3	9,15E-03	Zfp729b	1,47E-03
Tedc1	9,42E-03	Colec12	1,52E-03
Cxcr4	9,42E-03	Fasn	1,52E-03
Sh3gl1	9,67E-03	Atp6v0a1	1,54E-03
Twsg1	9,67E-03	Zswim7	1,55E-03
Pop4	9,81E-03	Fem1b	1,55E-03
Adamts10	9,86E-03	Nfat5	1,56E-03
Trim36	9,87E-03	Slc35a5	1,61E-03
Tcea2	9,91E-03	Pip5k1c	1,61E-03
Gm44248	9,98E-03	Plekha7	1,61E-03
		Tpp1	1,64E-03
		Tmem192	1,72E-03
		Irs2	1,74E-03
		Meg3	1,74E-03
		Klhl36	1,78E-03
		Fga	1,79E-03
		Slc9a6	1,81E-03
		Furin	1,89E-03
		Sppl3	1,93E-03
		Map2k1	1,97E-03
		Nktr	1,97E-03
		Fgfr1op	1,97E-03
		Tmem259	2,00E-03
		Plekha6	2,08E-03
		Retreg1	2,11E-03
		Ttc19	2,11E-03
		Ubn1	2,11E-03
		Vps13a	2,11E-03
		Susd3	2,15E-03
		Eif4g1	2,16E-03
		Fam126a	2,19E-03
		Lrpprc	2,21E-03
		Bend7	2,22E-03
		Tfeb	2,27E-03
		Parp1	2,33E-03
		Slc43a2	2,35E-03
		Plekhg5	2,36E-03
		Mbl2	2,40E-03
		Sprr2a2	2,45E-03
		Gpc3	2,46E-03
		Eif5b	2,56E-03
		Rwdd4a	2,58E-03
		Reep6	2,62E-03
		Ddx58	2,63E-03
		Spats2	2,68E-03
		BC030867	2,68E-03
		Gabarap	2,68E-03
		Slc18a1	2,68E-03
		Selenot	2,90E-03
		Capg	2,91E-03
		Chuk	3,06E-03
		Nqo1	3,08E-03
		Lect2	3,08E-03
		Hdhd3	3,14E-03
		Sec24d	3,16E-03
		Swap70	3,16E-03
		Rpusd4	3,36E-03
		Cdhr2	3,43E-03
		Prodh2	3,43E-03
		Rbck1	3,45E-03
		Glrx	3,45E-03
		Tmem144	3,45E-03
		Ttc7b	3,46E-03
		AA414768	3,46E-03
		Lin28a	3,48E-03
		Slc35g1	3,51E-03
		Serpinf2	3,52E-03
		Nabp1	3,57E-03
		Gm11789	3,61E-03
		St3gal1	3,74E-03
		Sgk1	3,76E-03
		Plg	3,79E-03
		Ankrd33b	3,82E-03
		Psmb10	3,87E-03
		Arhgap17	3,88E-03
		mt-Nd2	3,92E-03
		Abcc5	3,96E-03
		Sgk3	4,00E-03
		Mtus1	4,08E-03
		Fnip2	4,24E-03
		Usp1	4,27E-03
		Msx1	4,29E-03
		2210011C24Rik	4,33E-03
		Wdfy3	4,34E-03
		Gm13270	4,38E-03
		Serinc5	4,46E-03
		Man1a	4,50E-03
		Castor2	4,51E-03
		Lrrc28	4,51E-03
		Sh3bgrl2	4,51E-03
		Plekhf2	4,51E-03
		Mgrn1	4,58E-03
		Gga2	4,58E-03
		Timm17a	4,63E-03
		Itprid2	4,66E-03
		Junb	4,67E-03
		Hexb	4,69E-03
		Elovl1	4,71E-03
		Rbm26	4,72E-03
		Cth	4,72E-03
		Mirg	4,76E-03
		Stat5b	4,81E-03
		Gtf2h1	4,88E-03
		Prlr	4,92E-03
		Ier5	4,94E-03
		Ankrd13a	4,96E-03
		Ext1	4,97E-03
		Rab4a	5,01E-03
		Mb21d2	5,11E-03
		Mylip	5,33E-03
		Cenpp	5,49E-03
		Mfsd5	5,50E-03
		Cd38	5,53E-03
		Nup153	5,58E-03
		Ly75	5,59E-03
		Gm49394	5,61E-03
		Zcchc7	5,62E-03
		Ap5z1	5,62E-03
		Rnf220	5,71E-03
		Cluh	5,73E-03
		Ptprg	5,73E-03
		Wdr7	5,73E-03
		Ankrd12	5,78E-03
		Sfmbt1	5,79E-03
		Alad	5,79E-03
		Foxn2	5,83E-03
		Il6st	5,87E-03
		Pqlc2	5,88E-03
		Ogdhl	6,07E-03
		Ate1	6,07E-03
		Acot4	6,07E-03
		Gripap1	6,10E-03
		Inpp5b	6,17E-03
		Gaa	6,18E-03
		Gm29216	6,22E-03
		Ercc6	6,23E-03
		AA474408	6,34E-03
		Efnb2	6,39E-03
		Gm37376	6,42E-03
		Slc25a1	6,42E-03
		Ext2	6,42E-03
		Uqcrq	6,44E-03
		Clic6	6,47E-03
		Nsf	6,47E-03
		Glyctk	6,50E-03
		Ramp2	6,52E-03
		Dennd4b	6,52E-03
		Dst	6,61E-03
		Nectin3	6,71E-03
		Slc35f6	6,81E-03
		Pbld1	7,02E-03
		Cobll1	7,04E-03
		Slc25a40	7,04E-03
		Prtg	7,05E-03
		mt-Nd5	7,05E-03
		Slc39a14	7,17E-03
		Ccdc6	7,17E-03
		Exoc6	7,19E-03
		Gm26905	7,19E-03
		Plekha2	7,27E-03
		Stra6l	7,29E-03
		Med7	7,33E-03
		Mcoln2	7,34E-03
		Dolk	7,34E-03
		Numb	7,44E-03
		Mafk	7,47E-03
		Scyl1	7,47E-03
		Atp6ap2	7,47E-03
		Slmap	7,57E-03
		Wnk1	7,57E-03
		Slc25a37	7,58E-03
		Degs1	7,67E-03
		Psme2	7,70E-03
		Frmd4a	7,73E-03
		Txndc5	7,77E-03
		Aldh9a1	7,83E-03
		Itsn1	7,86E-03
		Eea1	7,88E-03
		Hexa	8,00E-03
		Gramd1b	8,08E-03
		B4galt5	8,10E-03
		Gjb1	8,14E-03
		Aftph	8,19E-03
		Asrgl1	8,22E-03
		Zmat4	8,25E-03
		Gclm	8,27E-03
		Mpped2	8,27E-03
		Adcy9	8,41E-03
		Ttc39a	8,41E-03
		Nhlrc3	8,43E-03
		Arpc1b	8,51E-03
		Hunk	8,60E-03
		Abca1	8,85E-03
		Washc1	8,92E-03
		Rhebl1	8,93E-03
		Fam71e1	9,05E-03
		Ghr	9,06E-03
		mt-Nd6	9,15E-03
		Rpap1	9,15E-03
		Rab9	9,18E-03
		AC160336.1	9,20E-03
		Gm128	9,23E-03
		Klhl21	9,39E-03
		Glul	9,40E-03
		Chchd3	9,40E-03
		Rtl8b	9,45E-03
		Ralgapa1	9,57E-03
		Ublcp1	9,61E-03
		Rcan3	9,61E-03
		Dap	9,70E-03
		Daam1	9,81E-03
		Fech	9,89E-03
		Plac1	9,94E-03
		Fbxl3	9,98E-03
		Slc38a7	9,98E-03
