## Supplementary Table 5 for "Characterisation of the transcriptional dynamics underpinning the function, fate, and migration of the mouse Anterior Visceral Endoderm"

	prot_acc_no	gene_name	adj_pval	log2FC	featureAvg
188	INPP_MOUSE	Inpp1	6.49617138712995e-18	3.26903194321538	16.832393821298197
131	GILT_MOUSE	Ifi30	2.02811042583372e-17	2.06212842199877	19.621616709609306
71	CUBN_MOUSE	Cubn	3.5502085667939386e-17	2.24468646850295	20.044139253668305
424	SPA3K_MOUSE	Serpina3k	5.85549281306399e-17	2.07892294698978	18.3102070498752
408	SAP3_MOUSE	Gm2a	2.75002425591078e-15	2.23678744489685	22.8924956900655
22	ANXA5_MOUSE	Anxa5	1.2832213473135201e-14	3.91651892830918	15.9136976217924
74	DAB2_MOUSE	Dab2	2.22622432339537e-14	1.5412354559364398	21.537164773791197
116	EZRI_MOUSE	Ezr	3.5011593139495004e-14	1.11847491253012	21.070781227835802
444	TAGL2_MOUSE	Tagln2	6.467556895216941e-14	1.49968381686696	20.164493576279106
127	GALNS_MOUSE	Galns	3.1326245005544106e-13	1.50263013946803	16.456554626763502
203	LAMB1_MOUSE	Lamb1	7.635879553153159e-13	1.4618114231909	18.6099808328438
246	NEXN_MOUSE	Nexn	5.04427371674896e-12	1.59124056112342	21.853030985499807
190	JMY_MOUSE	Jmy	5.04427371674896e-12	1.59124056112342	21.853030985499807
63	COPG2_MOUSE	Copg2	1.7551683540921998e-11	1.24632041303566	18.361831974346
114	ETFA_MOUSE	Etfa	1.90043453968092e-11	1.00972123045889	20.0525647225635
236	MYO6_MOUSE	Myo6	1.90043453968092e-11	1.21639389052687	18.251317969871106
54	CLH_MOUSE	CLH_MOUSE	2.3376341689783e-11	1.04460026773496	20.7959571490838
228	MTA3_MOUSE	Mta3	2.3376341689783e-11	1.0871009613314202	17.3442625115581
196	KCRB_MOUSE	Ckb	4.85335188548972e-11	2.08056899337932	17.6261149361771
482	TSN14_MOUSE	Tspan14	2.41144995838063e-10	1.09208780478343	24.911885018407602
133	GLNA_MOUSE	Glul	2.76545981800211e-10	1.27127285873203	19.8418594462053
41	CATD_MOUSE	Ctsd	4.5708526374364094e-10	1.2350805129552098	18.4169634429016
204	LAMP1_MOUSE	Lamp1	5.60753457182678e-10	1.33157649175195	21.2367301498827
238	NAL4C_MOUSE	Nlrp4c	9.037004092202179e-10	1.15863125957209	18.5979923932267
336	RISC_MOUSE	Scpep1	1.02916418694104e-09	1.4632287196757	17.2076142460671
375	RPN1_MOUSE	Rpn1	1.02916418694104e-09	1.5055968500240902	19.3830929244471
419	SMTN_MOUSE	Smtn	1.81080948254105e-09	1.00662872012031	20.020450230075106
414	SERPH_MOUSE	Serpinh1	2.5983273185704397e-09	1.39098408799062	19.7308459331787
56	CLIC6_MOUSE	Clic6	3.03911629446516e-09	1.53562053628135	17.3334993540714
488	UAP1L_MOUSE	Uap1l1	3.53039167563086e-09	1.5906900605861205	17.4665069245821
58	CNDP2_MOUSE	Cndp2	3.87706466132226e-09	1.30403910856117	18.2699254010692
489	UB2R2_MOUSE	Ube2r2	1.09462921362009e-08	1.65899999871679	22.1201523370322
264	P5CS_MOUSE	Aldh18a1	1.6855940931415e-08	1.1679141187143	18.8911162243226
211	LR16C_MOUSE	LR16C_MOUSE	2.94250542354048e-08	1.11037694525366	24.020275072228
235	MYO1D_MOUSE	Myo1d	2.94250542354048e-08	1.11037694525366	24.020275072228
421	SNX3_MOUSE	Snx3	6.03779030229441e-08	1.1268147894917802	18.6809564985795
210	LIT2_MOUSE	Reg2	5.586679808432201e-07	2.1384782024651	23.2464107659516
370	RO60_MOUSE	RO60	6.143779598612929e-07	1.08342722186627	22.2768104923037
26	ARPC5_MOUSE	Arpc5	9.59981294377335e-07	1.01773962196815	17.3231504505404
230	MUC18_MOUSE	Mcam	2.68502286451765e-06	1.50297279108754	21.931551240952892
436	SYCP2_MOUSE	Sycp2	3.44605262623152e-05	2.11602785820469	23.962824345096895
136	GNN_MOUSE	GNN_MOUSE	0.000146623324268174	1.06055707557687	18.5863490617796
429	SPZ1_MOUSE	Spz1	0.000146623324268174	1.06055707557687	18.5863490617796
224	MINT_MOUSE	Spen	0.000253843433675385	1.4032470154108403	18.5502145050921
222	MECP2_MOUSE	Mecp2	0.000771901662269414	1.28870594917875	18.298448721581604
232	MY18A_MOUSE	Myo18a	0.00131363055286567	1.3303170991533702	16.715957481088
270	PAMR1_MOUSE	Pamr1	0.00132357881420874	1.10858460961745	22.172745944739198
118	F111A_MOUSE	Fam111a	0.00593150589403852	1.09333057392353	20.5754326404295
472	TMPSD_MOUSE	Tmprss13	0.012542000584403	2.9095334371369903	23.4919760976724
245	NDUF4_MOUSE	Ndufaf4	0.0138978747209941	3.40864863585426	23.2753335800183
405	RTN1_MOUSE	Rtn1	0.0164569719449048	1.04405923749186	19.6787658102533
435	STK35_MOUSE	Stk35	0.0207223714709402	1.08129155113713	26.738755250748202
147	H2A2A_MOUSE	Hist2h2aa1	0.0895710325326624	1.2186106016101002	16.5154865565471
