## Supplementary Table 6 for "Characterisation of the transcriptional dynamics underpinning the function, fate, and migration of the mouse Anterior Visceral Endoderm"

	prot_acc_no	gene_name	adj_pval	log2FC	featureAvg
383	RS16_MOUSE	Rps16	1.9600340909412105e-15	-1.3780709839767098	23.41744020193889
330	RCC2_MOUSE	Rcc2	5.04150766269932e-14	-1.6351095944402598	18.6900217485757
497	UTF1_MOUSE	Utf1	3.1326245005544106e-13	-1.15710480018024	18.9647622640858
495	UBP2L_MOUSE	Ubap2l	5.22466840390122e-13	-1.76055561627538	18.926878511685697
465	TIF1B_MOUSE	Trim28	5.04427371674896e-12	-1.25511699214597	21.218064235044306
44	CBX1_MOUSE	Cbx1	4.8906100694126103e-11	-1.74454708678485	17.2558446265905
418	SMRC1_MOUSE	Smarcc1	1.26763368786772e-10	-1.4136099303102	19.1127732638017
2	1433T_MOUSE	Ywhaq	1.36738366552571e-10	-1.26207267807818	19.7268455898432
57	CN166_MOUSE	2700060E02Rik	1.00285168729276e-09	-1.45349382722601	17.2148292586193
18	AN32E_MOUSE	Anp32e	1.8582022555404398e-09	-1.04407758224334	19.102188685151
272	PARP1_MOUSE	Parp1	1.8582022555404398e-09	-1.00116654187038	19.638737841354
216	MATR3_MOUSE	Matr3	2.78165450773739e-09	-1.60830471501408	18.9805877618925
431	SRRM1_MOUSE	Srrm1	8.955179389968621e-09	-1.17161135338577	16.5553552730791
239	NASP_MOUSE	Nasp	1.2905115227151599e-08	-1.08490511907012	20.2196422842942
208	LDHB_MOUSE	Ldhb	2.7507659266102095e-08	-1.13572218065223	17.559844153906
106	EIF3H_MOUSE	Eif3h	5.7956667044474197e-08	-1.06747002067856	17.5551858084538
0	1433E_MOUSE	Ywhae	7.73719918101152e-08	-1.05157642089474	22.4382544207374
369	RMXL1_MOUSE	Rbmxl1	5.262224380077272e-07	-1.35092016546126	18.2816385867503
341	RL14_MOUSE	Rpl14	6.9899491232189e-07	-1.09910381845899	22.3424136130715
473	TNIK_MOUSE	Tnik	8.356477244093559e-07	-1.48180362320533	18.981672913783
187	INO1_MOUSE	Isyna1	8.65016313783996e-07	-1.94962598721083	16.855156446967598
301	PRS10_MOUSE	Psmc6	1.52902429382943e-06	-1.08086428570409	17.9596056034937
287	PP1A_MOUSE	Ppp1ca	6.997157367748151e-06	-1.17576832013222	16.0546387331021
225	MSH2_MOUSE	Msh2	9.709888612644029e-05	-1.34938521016197	16.6297093573276
314	PTMA_MOUSE	Ptma	0.00132357881420874	-1.84621557125501	20.077677844630802
