## Supplementary Table 7 for "Characterisation of the transcriptional dynamics underpinning the function, fate, and migration of the mouse Anterior Visceral Endoderm"

	prot_acc_no	gene_name	adj_pval	log2FC	featureAvg
153	E41L3_MOUSE	Epb41l3	1.78564508762975e-15	1.48338480279082	15.420180840218801
257	K2C8_MOUSE	Krt8	1.92566309066567e-15	2.0708866587706	15.2383860390845
230	HSPB1_MOUSE	Hspb1	9.526838893582659e-15	1.5542457569886	15.711190405980101
434	RAD50_MOUSE	Rad50	1.5816283471946698e-14	1.6111611422471597	14.0420090827702
289	LRP2_MOUSE	Lrp2	1.6057005910961395e-14	1.9386225082545097	19.3693643917545
97	CLIP1_MOUSE	Clip1	1.6057005910961395e-14	1.49468239087744	15.3646863866732
524	SPTA2_MOUSE	SPTA2_MOUSE	1.84881249618121e-14	1.56720670295509	14.0626267002666
185	FEN1_MOUSE	Fen1	3.48521270879976e-14	1.2308899264009	14.5244363792077
112	CRML_MOUSE	Cramp1	1.5933650422894597e-13	3.86889174371121	13.470849747789302
247	JADE1_MOUSE	Jade1	2.28938544414952e-13	1.26409281870969	15.0109218958332
404	PKHA6_MOUSE	Plekha6	7.51845866830287e-13	1.83462846886949	12.6424233374196
559	TIM8A_MOUSE	Timm8a1	9.009204745186681e-13	1.83157363411823	13.420349941532097
217	HDBP1_MOUSE	Gpihbp1	2.19475370972431e-12	1.6081006516186005	14.7502977159661
378	PACN1_MOUSE	Pacsin1	1.11503648266722e-11	1.9726058917331104	14.0674738133217
95	CLCA_MOUSE	Clta	4.40605533278491e-11	1.71241270344394	13.431318115824
92	CJ088_MOUSE	C10orf88	5.3934382715817995e-11	1.35622592159898	12.996079877634099
612	ZN516_MOUSE	Znf516	6.017906930721141e-11	1.76699476327418	13.2451977996015
2	AAK1_MOUSE	Aak1	8.56358993945154e-11	1.32191964970725	16.3045484667134
222	HN1_MOUSE	Jpt1	1.1945701036859198e-10	1.35063646456202	15.4117485320823
581	UBP24_MOUSE	Usp24	3.44571003760962e-10	1.3122768807191	15.0472979260696
271	LAD1_MOUSE	Lad1	4.743957656369678e-10	1.26818224756965	14.7325340400468
258	K6PL_MOUSE	K6PL_MOUSE	4.87108518968579e-10	1.44295927107491	14.4012804715623
358	NR4A3_MOUSE	Nr4a3	7.24516570857934e-10	1.28824300418533	15.0596822786139
457	RL14_MOUSE	Rpl14	7.24516570857934e-10	1.09947713540569	16.5739486797281
540	SYTC_MOUSE	Tars1	1.15140571924112e-09	1.40169925631477	19.0579647462527
198	GFPT1_MOUSE	Gfpt1	1.8519891135775306e-09	1.33229665069404	15.5496790041045
265	KIF15_MOUSE	Kif15	2.12045400508353e-09	1.04825905893813	15.1279156612333
381	PALM3_MOUSE	Palm3	6.852661474552989e-09	1.14925130643652	13.2373387622949
255	K1C28_MOUSE	Krt28	1.17393452481285e-08	1.10128979075968	13.4022995132561
370	ODPA_MOUSE	Pdha1	1.40929075878374e-08	1.0289925868119498	14.584286386675196
447	REEP4_MOUSE	Reep4	1.40929075878374e-08	1.0289925868119498	14.584286386675196
555	TGFB2_MOUSE	Tgfb2	2.9083194149809998e-08	1.5615526080849498	14.396659617550302
491	SCAM3_MOUSE	Scamp3	3.146268774687661e-07	1.36851924685494	14.289105633478599
290	LRRF1_MOUSE	Lrrfip1	7.14640291219207e-07	1.50142936473455	13.063560542909801
483	SAC2_MOUSE	Inpp5f	1.31857168307332e-06	1.5906972935363	13.3507765470981
253	K0664_MOUSE	K0664_MOUSE	1.5577307312987e-06	1.23593261581913	12.4309670256565
190	FTSJ1_MOUSE	Ftsj1	1.6013109742559998e-06	2.05003043550936	16.5310548785782
574	TT39C_MOUSE	Ttc39c	1.7228763914593103e-06	1.28043944223215	14.245996326668598
537	STX12_MOUSE	Stx12	5.79468105620097e-06	1.27920992757639	13.8967441448141
313	MIA3_MOUSE	Mia3	1.9710157063441198e-05	1.1944419810832	13.105564176974001
538	STX7_MOUSE	Stx7	2.45605925477971e-05	1.06108410316459	14.003109852497301
295	MAGE1_MOUSE	Magee1	3.16204611315327e-05	1.09812381371836	14.938035501986198
464	RNPS1_MOUSE	Rnps1	3.46466316604159e-05	1.03964167390787	15.723696701321304
59	CAYP2_MOUSE	Caps2	0.00012177634121497901	1.00375378619481	15.832880990973198
480	S12A5_MOUSE	Slc12a5	0.000155309021191241	1.46584140117923	13.6441062450778
6	ACACA_MOUSE	Acaca	0.000207039127372322	1.16267105985449	15.667777088603804
189	FOXK1_MOUSE	Foxk1	0.00102867670994927	1.46161878828103	13.3840855614109
18	AKTS1_MOUSE	Akt1s1	0.00267190567340627	1.47896105873762	14.8848105920449
323	MPRI_MOUSE	Igf2r	0.00693341262703377	1.24817000276045	15.796402261052
60	CB071_MOUSE	CB071_MOUSE	0.00951335882097196	1.3123780417876398	13.494037802147801
34	ASXL2_MOUSE	Asxl2	0.0314231727464136	1.15741251810945	13.4032583859199
345	NF1_MOUSE	Nf1	0.037348661777655	1.0169805452343	14.5085150971708
