## Supplementary Table 8 for "Characterisation of the transcriptional dynamics underpinning the function, fate, and migration of the mouse Anterior Visceral Endoderm"

	prot_acc_no	gene_name	adj_pval	log2FC	featureAvg
410	PML_MOUSE	Pml	1.6511227080400198e-17	-1.78335896386597	15.609772028223901
588	UHRF1_MOUSE	Uhrf1	1.26800147803228e-15	-1.34692377963614	15.8311352238326
536	STMN1_MOUSE	Stmn1	1.81292701929313e-15	-2.3215681110005297	16.4186378658896
251	JUB_MOUSE	Ajuba	3.96685612110524e-15	-2.00300499369665	14.327287064336
428	PSIP1_MOUSE	Psip1	8.53965874122462e-15	-1.74683584050597	16.6609421411681
140	DNM3B_MOUSE	Dnmt3b	8.53965874122462e-15	-2.03826744602499	17.7198361098911
249	JERKL_MOUSE	Jrkl	1.6057005910961395e-14	-1.6311808577506297	15.5962299277145
553	TFE3_MOUSE	Tfe3	1.84881249618121e-14	-1.33603363690102	14.350959588930301
597	WNK3_MOUSE	Wnk3	1.84881249618121e-14	-2.1512582937032603	15.269852765669699
325	MRP_MOUSE	Marcksl1	3.48521270879976e-14	-1.11354387907417	17.8366409921006
272	LAP2A_MOUSE	Tmpo	8.279582202744141e-14	-1.30509143843848	14.818291546517
449	REQU_MOUSE	Dpf2	1.74996980976782e-13	-1.97513032504159	13.411602060520401
32	ARI1A_MOUSE	Arid1a	1.17631898883697e-12	-1.15815421851416	15.2690434588224
144	DREB_MOUSE	Dbn1	1.34258402878645e-12	-3.24504424258575	14.9040332124984
563	TLE4_MOUSE	Tle4	4.4794032263037705e-11	-1.3684335895984798	13.941956594049199
373	OSB11_MOUSE	Osbpl11	4.77847576921112e-11	-1.40002244970924	13.1499011836601
297	MARCS_MOUSE	Marcks	1.82030256363581e-10	-2.4116849923684103	14.9438630477647
3	ABCBB_MOUSE	Abcb11	2.17077661968393e-10	-2.49951834339546	14.8976502737476
1	A16L2_MOUSE	Atg16l2	2.37191893787808e-10	-1.0476277461938002	15.295041416312802
558	TIF1B_MOUSE	Trim28	2.37191893787808e-10	-1.0476277461938002	15.295041416312802
179	F208B_MOUSE	Fam208b	7.24516570857934e-10	-1.01947231322282	14.275642795917301
315	MLL1_MOUSE	Kmt2a	7.24516570857934e-10	-2.02986191379373	12.6375847992522
193	G3BP2_MOUSE	G3bp2	1.11932193215291e-09	-1.00807170643979	15.286503828053801
66	CCD66_MOUSE	Ccdc66	1.18149970765249e-09	-1.33631267744897	13.961049003080802
237	IMA2_MOUSE	Kpna2	2.59531567889492e-09	-1.10537064194237	14.2914147068674
616	ZN687_MOUSE	Znf687	5.58225293291282e-09	-1.10711559017344	13.452616129840699
523	SPAG7_MOUSE	Spag7	8.32045749609848e-09	-1.08740826734851	13.5166972723463
444	RCOR2_MOUSE	Rcor2	1.40929075878374e-08	-1.95469699514142	13.019465378045199
339	NACAM_MOUSE	Naca	3.49347003088826e-08	-1.17229279781162	16.539117464221402
50	C163A_MOUSE	Cd163	4.1081048716601697e-08	-1.7881786662113002	16.4247730607641
517	SNP23_MOUSE	Snap23	2.2168058983537105e-07	-1.66053724015853	13.0475969188874
573	TSH1_MOUSE	Tshz1	5.359665076300688e-07	-1.58482509459167	14.491625460432699
441	RBM25_MOUSE	Rbm25	6.40155236709311e-07	-1.1088301275318002	15.624400418436
250	JHD2C_MOUSE	Jmjd1c	2.67206939362518e-05	-1.05881234458907	14.5027891842749
502	SH3B4_MOUSE	Sh3bp4	3.04292007006078e-05	-1.03997446094901	12.858411318933499
494	SDS3_MOUSE	Suds3	0.000286103673767579	-1.3396939680006	12.9810150895328
463	RLA2_MOUSE	Rplp2	0.000290608875992047	-1.1432067641913202	14.8087232562636
216	HDAC1_MOUSE	Hdac1	0.000330938784530073	-1.57436383390044	13.553080972680002
543	TAF7_MOUSE	Taf7	0.000584961172453787	-1.25309389806788	12.712436050550199
462	RLA1_MOUSE	Rplp1	0.000831701722960392	-1.26075966965297	14.929630474522
221	HMGA1_MOUSE	Hmga1	0.0010331810189039099	-1.67860663001153	13.8495752089293
122	DCXR_MOUSE	Dcxr	0.00274451043466245	-1.1602110962035	15.1953359656196
343	NCOAT_MOUSE	NCOAT_MOUSE	0.00359459072589243	-1.14976085506136	15.1898587282389
485	SALL2_MOUSE	Sall2	0.00629125052070726	-1.99016735538721	17.5825688315289
150	DYH8_MOUSE	Dnah8	0.00672134459699812	-1.76046724194272	14.642815583659699
61	CBX1_MOUSE	Cbx1	0.0120600659785879	-1.2454885082977298	15.417636869137
