## Supplementary Table 9 for "Characterisation of the transcriptional dynamics underpinning the function, fate, and migration of the mouse Anterior Visceral Endoderm"

### Sheet: DE
late-AVE transitional E6.5			late-AVE medial E6.5			late-AVE lateral E6.5
names	mean_logFC	mean_log_pval	names	mean_logFC	mean_log_pval	names	mean_logFC	mean_log_pval
Rspo3	3.57349	38.5484	Lefty1	3.81568	32.9336	Dkk1	2.06893	28.9512
Platr13	1.8771	35.3641	Fzd8	2.02485	15.6613	Bmp2	1.46238	16.1306
Mixl1	2.106	33.8954	Ell2	1.7957	7.43743	Ak8	3.65153	13.2743
Stard8	2.07471	32.4371	Cxcr4	1.63074	2.53692	Tbx3	2.29895	11.523
Sp5	2.42894	27.8513				Plpp3	1.94095	10.746
Rasgrp2	1.90706	26.5537				Pth1r	1.38851	10.4004
Tspan13	1.69682	26.5005				Cdkn1c	2.13358	8.59986
Lect2	1.67245	22.2787				Pik3r1	1.47035	6.89198
Kitl	1.18901	17.7589				Hnf1b	1.39313	6.10806
Fn1	1.23849	16.2524				Olfm1	1.96431	4.64042
Amotl2	1.2453	16.2024				Tph1	4.00513	4.60334
Lgals2	1.19429	14.3843				Kit	3.21399	4.36587
Dpp4	1.109	13.5902				Tfcp2l1	1.54535	4.34541
Col18a1	1.52763	13.4495				Mtus1	1.14812	4.28485
Pdzk1ip1	1.80892	12.3334				Arid3c	1.52846	4.03864
B3gnt7	1.85355	11.5797				Msx2	1.87449	3.84633
Tdrp	1.3723	8.67808				Maf	1.61032	3.37982
Epha2	1.74496	8.63733				Nrp2	2.42925	3.10207
Platr15	2.22929	8.31576				Tgfb2	4.08799	2.97351
Slc7a9	1.55689	7.72302				Irf6	1.06467	2.57176
Igfbpl1	2.00376	7.61381				Acad10	2.19451	2.55483
Nrarp	2.38558	7.3156				Coch	2.3301	1.85674
Spp2	1.29574	7.21269				Ambp	1.41046	1.85383
Msx1	1.79766	6.25411				Has2	3.16641	1.82018
Tm4sf5	1.66825	6.24948				Foxn3	1.56818	1.80905
Card10	1.32568	6.15126				Bend5	1.26871	1.69054
Spry1	1.23315	5.46845				Pdgfa	1.22197	1.59492
Eda	1.92558	4.88463
Atp9a	1.38573	4.67994
Gm26829	2.01761	4.60632
Fam198b	1.56181	3.80833
Tnfrsf19	3.48319	3.59412
Igfbp3	2.03095	3.47677
Ninj2	2.87898	3.00183
Enpp2	1.94747	2.9305
Tuft1	2.47795	2.88048
Axin2	2.21343	2.86526
Ifi27l2b	1.85513	2.74138
Cdx2	2.1128	2.6456
Tspan12	1.04465	2.6338
Smagp	1.30164	2.4097
Mfsd13a	1.78473	2.3655
Crim1	2.35114	2.32292
AI661453	1.86632	2.18832
Etv4	1.26178	1.94562
Timd2	2.04565	1.89924
Hey1	2.34387	1.8918
Tiam1	2.11437	1.83042
Fgfr1	1.18027	1.74834
Spsb4	2.1721	1.59864
Stc2	1.41051	1.57169
Cdk6	2.71861	1.47463
Hacd4	1.8059	1.41478
Erich2	1.62162	1.20262
