## Supplementary Table 10 for "Characterisation of the transcriptional dynamics underpinning the function, fate, and migration of the mouse Anterior Visceral Endoderm"

### Sheet: DE
Up in late-AVE transitional E6.5			Up in emVE E6.5
names	logfoldchanges	pvals_adj	names	logfoldchanges	pvals_adj
Cd24a	1.20366	1.40241e-224	Atp1b1	-1.44284	9.87187e-168
Mest	2.20616	1.12202e-215	Slc13a4	-1.16018	3.47756e-159
Sfrp1	1.76785	8.81859e-207	Id2	-1.71927	3.32837e-154
Lhx1	1.36538	6.80496e-206	Tmem37	-1.58102	9.95225e-126
Otx2	3.36864	4.99206e-168	Tdh	-1.7264	5.53139e-125
Fgf5	1.2061	9.41858e-163	Maf	-2.05111	6.97759e-123
Sox4	1.81763	7.05987e-162	Morc4	-1.39615	1.12325e-107
Gsc	3.18777	2.60748e-155	Npl	-1.00002	6.87201e-100
Marcks	2.14538	2.21695e-143	Aldob	-2.43	2.17236e-96
Fgf8	1.84133	5.15616e-139	Tmem150a	-1.20943	1.15618e-93
Irs4	2.04064	1.66001e-137	Cldn2	-1.56566	3.01214e-93
Fzd5	2.88658	1.03504e-120	Efnb1	-1.96793	1.22558e-88
Fgfbp1	4.00665	7.16053e-118	Smlr1	-1.03681	1.63706e-88
Cnn2	2.13609	1.29734e-109	Ninj1	-1.18242	3.4472e-86
Foxq1	1.68993	7.16067e-107	Aqp11	-1.16436	6.06701e-86
Basp1	1.96205	7.92259e-89	Adora2b	-1.81091	1.0941e-84
Ap1s3	1.10894	1.61718e-85	Spp2	-1.47996	1.3819e-80
H2afy2	1.86462	3.8088e-83	Soat2	-1.06949	2.61869e-79
Shisa2	4.08282	4.33523e-80	Haus7	-1.05612	1.02674e-72
Pkdcc	1.25345	5.39474e-73	Sigirr	-1.42065	5.9588e-72
Chst15	2.04996	1.5376e-66	Slc39a5	-1.01524	8.36679e-70
Gpc4	1.10814	3.05755e-64	Sdc4	-1.10299	4.62694e-68
Krt7	2.17181	4.45567e-63	Fxyd2	-1.47953	3.28364e-65
Hhex	2.09761	1.90124e-59	Creb3l3	-1.96313	6.41459e-65
Lbh	2.01098	4.2265e-58	Slc7a9	-1.36191	1.71281e-63
Krt19	1.98813	2.57762e-57	Acsl3	-1.04351	3.44293e-60
Cer1	2.04639	3.79939e-57	Slc2a2	-2.06211	2.04046e-59
Flna	1.86748	1.26415e-52	Tfec	-2.67294	6.30592e-58
Hspb1	1.19017	2.13283e-52	Neu1	-1.04276	7.15437e-56
Gm9844	1.14798	8.41406e-51	Lrp2	-1.39094	7.67722e-56
Ggct	1.01627	4.09347e-46	Lxn	-1.21639	2.35669e-53
Hkdc1	1.34359	6.49131e-45	Rdh10	-1.64116	5.64076e-52
Ntn1	2.66247	8.65332e-45	Hsd17b11	-1.34726	6.42016e-52
Cxadr	1.6616	2.75881e-43	Card19	-1.23618	1.31344e-51
Foxa1	1.73637	2.10669e-42	Klhl2	-1.02575	1.13548e-48
Kitl	1.27329	6.23363e-42	Aldh18a1	-1.13315	3.78239e-48
Cdh2	1.09184	1.88187e-41	Abcc2	-2.35525	2.19076e-47
Dbn1	2.12936	7.38207e-40	1700019D03Rik	-2.2722	2.0311e-46
Jakmip1	3.39682	1.39179e-36	Grtp1	-1.13847	1.06043e-45
Cntnap2	2.48933	2.88501e-36	Car7	-1.57162	6.76702e-45
Pcdh7	3.09982	2.9142e-34	Pqlc2	-1.05875	4.34199e-44
Parm1	1.4224	6.907e-33	Kdelr3	-1.57008	6.04306e-44
Fzd8	4.82579	1.43706e-32	Aqp8	-1.73016	2.24146e-43
Dlc1	2.14212	1.62396e-31	Hnf1b	-1.10682	1.74348e-42
Fam89a	1.12602	2.96045e-30	Fgb	-1.38079	6.5223e-42
Perp	1.56546	9.15078e-30	Cdkn1c	-1.3577	6.24678e-41
Tubb2b	1.44941	1.45029e-29	Dgat2	-1.25203	3.9349e-40
Dapk1	1.29753	2.86878e-29	Snx30	-1.40297	4.37762e-40
Lefty1	5.59333	3.03383e-29	4933402E13Rik	-1.4785	9.12971e-40
Eras	1.19092	5.24898e-28	Uap1l1	-1.55276	1.20698e-39
Arhgef26	1.26671	1.06667e-27	Cd82	-1.70341	2.39403e-39
Lhx1os	1.19408	1.85545e-26	Slc38a6	-1.3606	2.97139e-39
Lrig3	1.12502	3.00808e-26	Erich4	-1.70263	3.43634e-39
Pmepa1	1.38677	6.96523e-26	Ndel1	-1.10548	5.03103e-38
Tcf7l1	2.20533	7.28199e-26	Arid3c	-1.44594	5.50889e-38
Csnk1e	1.59114	2.26915e-25	Pgc	-1.42995	3.55195e-36
Cthrc1	1.33816	1.85871e-24	Tbx3	-1.25545	2.62292e-34
Efna5	1.62037	1.33337e-23	Renbp	-1.07319	1.19819e-33
Ctxn1	1.48726	1.43127e-23	Rab17	-1.56361	1.89575e-33
Nptx2	3.0437	1.49537e-21	2810459M11Rik	-1.18732	4.74536e-33
Gas6	1.84373	5.85316e-21	Gstm1	-1.03474	5.58277e-33
Mycl	1.64067	1.74098e-19	Acox1	-1.22379	1.58312e-32
Upp1	2.62251	4.59235e-19	Eea1	-1.19811	2.94864e-32
Akr1c13	1.32153	6.53042e-18	Rragc	-1.01278	3.73549e-32
Elmo1	1.44233	1.05622e-17	Amdhd2	-1.13236	7.03318e-32
Sall1	1.15	1.66367e-17	Plac1	-2.06796	1.65424e-31
Tnfrsf21	1.39323	2.87926e-17	Car14	-2.01885	6.19905e-31
Hesx1	3.95795	3.70484e-17	F10	-1.46833	7.21891e-30
Sema6d	3.16262	1.08966e-16	Wnt3	-1.82143	1.86706e-29
Adam19	1.58502	3.0138e-16	Tfeb	-1.64778	2.82793e-29
Slc39a10	1.18647	1.09987e-15	Dlk1	-1.54702	5.75568e-29
Ovol2	1.88931	1.49679e-15	Herpud1	-1.42802	3.54718e-28
Wnk3	1.61047	3.21391e-15	Depdc7	-2.61655	5.18967e-28
Akr1c19	1.55873	5.77495e-15	Tm4sf5	-1.11091	9.28244e-28
Cald1	1.88027	7.01313e-15	Arid5b	-1.37186	2.87748e-27
Kcns3	2.35715	1.56567e-14	Tuba4a	-1.29066	3.72785e-27
Cadm1	1.78138	2.21285e-14	Msx1	-1.04976	4.26288e-27
Pdzk1ip1	1.0053	2.99062e-14	Syne4	-1.52226	2.9169e-26
Plekha8	1.14293	3.16577e-14	Rhebl1	-1.09821	3.61607e-26
Tpbg	1.22709	3.42643e-14	Hsd17b2	-1.811	1.131e-24
Fzd7	1.30422	3.79495e-14	Ankrd12	-1.45917	7.58209e-24
Gtf2ird1	1.05558	1.01061e-13	Enpp2	-1.40887	8.99631e-24
B3gnt7	1.15151	3.28967e-13	AI413582	-1.08329	1.01255e-23
St6gal1	1.80526	9.5409e-13	Tom1	-1.07918	4.89656e-23
Tox3	4.26266	3.52056e-12	Sord	-1.65511	2.21433e-22
Btg2	1.16334	3.62105e-12	Bend5	-1.27008	3.37189e-22
Rai1	1.09055	6.12158e-12	Rnf208	-1.64072	5.50463e-21
Flt1	2.54542	6.63825e-12	Pecr	-1.12579	7.73903e-21
Rabgap1l	1.58651	9.87921e-12	Acy1	-1.00521	8.50639e-21
Frzb	1.2472	1.32614e-11	Usp51	-2.52603	1.96961e-20
Afap1l1	2.5363	1.95226e-10	Mpp1	-1.16361	4.82207e-20
Prom1	1.46809	4.40025e-10	Platr15	-1.01564	1.95045e-19
Nuak1	2.67609	4.62241e-10	Pcyt2	-1.01945	2.26959e-19
Ephb3	1.92661	5.09871e-10	Hexb	-1.12401	2.87705e-19
Cd8a	3.08517	7.17297e-10	Utp14b	-1.27978	8.78624e-19
1700027j19rik	2.12201	1.32159e-09	Hpn	-1.35361	9.81688e-19
Gfpt2	1.19712	1.33915e-09	Cgref1	-1.44076	1.15971e-18
Adgrg1	2.96293	1.45355e-09	Slc16a9	-1.69412	1.64808e-18
Trp53inp2	1.15867	1.97808e-09	Slc23a1	-1.90732	1.86765e-18
Bcam	1.24253	2.22103e-09	Klf8	-1.83458	1.9236e-18
Foxj1	1.58071	6.04675e-09	Mycn	-1.01889	1.22396e-17
Ell2	1.59004	8.97793e-09	S100a16	-1.30466	1.35321e-17
Bcar3	2.12333	9.36438e-09	Olfm1	-1.12807	1.36733e-17
Hsd11b2	2.59475	2.4007e-08	Hykk	-1.24787	1.95803e-17
Rgs16	2.52185	2.83077e-08	Slc38a7	-1.06686	4.72181e-17
1190005I06Rik	2.02271	3.17461e-08	Sema6a	-1.71701	5.10211e-17
Gm26829	1.41852	9.74219e-08	Dpp7	-1.22324	1.29103e-16
Cers4	1.31126	1.49335e-07	Acp5	-1.09226	1.59738e-16
Fam83d	1.37249	1.7416e-07	Aass	-1.46935	4.95127e-16
Adamts9	1.79797	3.15445e-07	Clic5	-1.72323	6.5711e-16
Zfp608	1.6991	4.02562e-07	Cideb	-1.01571	7.41975e-16
Wipf3	1.85807	4.32148e-07	Fgg	-1.0521	3.12128e-15
Cxcr4	2.35361	4.69533e-07	S100a13	-1.03644	3.64873e-15
Trh	1.68043	5.71867e-07	Ctns	-1.13382	4.0424e-15
Dab1	2.13752	7.188e-07	Zmynd10	-1.80443	4.18072e-15
Igfbp3	1.91136	8.63302e-07	Fnip2	-1.30617	4.57182e-15
Sbk1	2.79718	9.10025e-07	Gjb2	-1.38998	5.06726e-15
Tmem132a	1.1121	1.00185e-06	Aqp3	-1.62322	6.75455e-15
Nrp1	1.40002	1.34864e-06	Akap17b	-1.77513	7.78981e-15
Sh3bp4	1.33928	1.41867e-06	Nudt10	-1.78578	7.80465e-15
Dact2	1.44561	1.47498e-06	Foxn3	-1.13643	3.69711e-14
Myh10	1.21444	1.48823e-06	Galm	-1.21692	3.769e-14
Tspan15	3.27709	1.78145e-06	Scd1	-1.18583	2.17747e-13
Myof	1.6569	2.28496e-06	Gnptab	-1.34001	2.82542e-13
Tbc1d24	1.03621	2.60524e-06	Dram1	-2.06571	2.87102e-13
Phldb1	1.52624	3.07947e-06	Bend7	-1.40248	3.32663e-13
Maml3	1.4816	3.59663e-06	Lad1	-1.04581	4.31996e-13
Kif1b	1.31999	4.84514e-06	Mras	-1.50665	4.66647e-13
Nuak2	1.26573	5.61316e-06	Lpin2	-1.37932	5.86654e-13
Capn6	3.09023	6.35025e-06	Pxdc1	-2.20948	6.54996e-13
Galnt10	1.06172	8.74557e-06	Slco4c1	-1.01072	9.54327e-13
Pdzrn3	1.26835	9.64226e-06	Serpinf2	-1.39486	1.45082e-12
Piezo2	2.76945	1.01183e-05	Slc34a3	-2.35833	2.39616e-12
Tubb2a	1.17147	1.26823e-05	Slc16a6	-1.20294	4.52171e-12
Crip2	1.16503	1.42398e-05	Cdo1	-1.35696	6.74324e-12
Rgs8	4.59041	1.97609e-05	Cdhr2	-1.67847	1.07732e-11
Slc39a2	4.32503	2.05363e-05	Mllt3	-1.3111	1.14818e-11
Celsr1	1.39216	2.08567e-05	Fga	-2.13802	1.16208e-11
Casp3	1.08887	2.26474e-05	Apln	-1.50062	1.8008e-11
Sfn	1.27133	2.35541e-05	Rgl1	-1.82735	3.19611e-11
Tspan5	1.11366	3.70583e-05	Dusp4	-1.69728	3.38331e-11
Gramd3	1.4456	5.25007e-05	3110002h16rik	-1.27106	3.44207e-11
Fat1	1.25677	6.11708e-05	Rab6b	-1.10176	4.40798e-11
Nab1	1.82939	6.75756e-05	Lmna	-1.03571	6.96649e-11
Lhfp	3.77594	9.37552e-05	Tmem51	-1.13035	1.38939e-10
Ackr3	1.51501	9.46046e-05	Ghr	-1.70139	1.52899e-10
Tmem88	1.237	0.000104612	Rnd2	-1.13473	1.59431e-10
Snrpn	1.0336	0.000107415	Ptprg	-1.21541	2.84501e-10
Sema3f	2.94202	0.000140739	Ttc7b	-1.19174	3.19169e-10
Gata1	2.93222	0.000145861	Stk10	-1.0692	5.632e-10
Mical1	1.21917	0.000161267	Arhgef3	-1.49724	1.08836e-09
Frem2	1.22858	0.000172961	Ttc39a	-1.90685	2.50914e-09
Gm2694	2.7861	0.0001929	Leap2	-1.66319	2.81839e-09
AI661453	1.67928	0.00019297	Tgm1	-1.87712	2.8293e-09
Gse1	1.71572	0.000327	En1	-2.30365	3.05623e-09
Cdkn1a	1.49343	0.000329147	Gpr137b	-1.98865	3.12945e-09
Gpx8	1.83597	0.000389369	Mbl2	-2.60322	3.96306e-09
Chd7	1.20543	0.000399884	Abcc4	-1.61773	7.02165e-09
Nog	3.14584	0.00046814	Has2	-1.46108	9.95257e-09
Fzd2	1.45656	0.00052206	Ihh	-1.49402	1.09642e-08
Dact1	3.01398	0.00052222	Fahd1	-1.30501	1.16254e-08
Ccnd1	1.51125	0.000576168	Cda	-1.3263	1.37107e-08
Fgfr2	1.28215	0.000673116	Prodh2	-1.64244	1.44708e-08
Itpr2	2.34095	0.000674255	Ptgds	-1.20046	2.78462e-08
Ccnjl	1.39855	0.000750783	Steap2	-2.38261	3.41457e-08
Nrep	1.16358	0.000816935	Ppm1h	-1.70299	3.55415e-08
Ninj2	1.4342	0.00083822	Dtx4	-1.80378	3.88359e-08
Msn	1.79781	0.000842684	Thnsl2	-1.38631	5.23748e-08
Rftn1	1.94498	0.000886218	Bco1	-1.37213	6.30673e-08
Robo1	1.93675	0.000985715	Pde3a	-1.6042	7.39192e-08
Abtb2	1.59225	0.00106485	Gm5424	-1.03426	9.43754e-08
Sox3	2.23618	0.00110401	Ltk	-1.09601	9.83955e-08
Samd3	4.83975	0.00122253	Fjx1	-1.49737	1.22521e-07
Atp11c	1.12104	0.00125301	Mroh1	-1.05626	1.28499e-07
Six3	2.9946	0.00131321	Cth	-1.2258	2.10029e-07
Shb	1.24612	0.00202124	Gstt2	-1.39634	2.48664e-07
Slc9a3r2	1.2846	0.00206812	Gjb1	-2.33288	2.52269e-07
Fam107a	2.50755	0.00231939	Fabp2	-1.97851	4.42235e-07
Mecom	3.72993	0.00245715	Timd2	-1.00492	6.36036e-07
Enho	3.09643	0.00256646	Slc37a4	-1.16607	9.17714e-07
Zscan10	1.05901	0.00262762	Igfbp5	-1.85096	9.46035e-07
4933415A04Rik	1.74186	0.00266153	Tmem116	-1.8137	1.17455e-06
Zic2	1.69758	0.00266843	Ubash3b	-1.57211	1.185e-06
Myo5c	2.95327	0.00342202	Zxdb	-1.55448	1.22029e-06
Trib2	2.11273	0.00344798	Ank	-1.15731	1.47793e-06
Aff1	3.608	0.00401252	Mgat4a	-1.4275	1.57028e-06
Tuft1	1.31462	0.0042286	Col27a1	-1.49168	5.51268e-06
Fndc4	1.26785	0.00428842	Bhmt2	-1.41873	6.14296e-06
Pik3r3	1.42927	0.00429118	Tanc2	-1.05047	6.16636e-06
Prickle2	2.02795	0.00604962	Ssfa2	-1.0977	7.40867e-06
Gpm6b	3.42177	0.00625496	Cd38	-1.10699	7.82476e-06
Sox9	2.10115	0.00698808	Ephx2	-1.2277	9.70845e-06
Plxnb1	1.34771	0.00713679	Glis1	-2.18484	1.02823e-05
Slc25a24	1.49344	0.00755759	Vps13c	-1.17009	1.13204e-05
Rhobtb3	1.19837	0.00757272	Fabp1	-1.00568	1.23401e-05
Akap5	2.51059	0.00762764	Kcng1	-2.07482	1.43729e-05
Col2a1	1.67773	0.00848107	Sowahb	-1.04358	1.54601e-05
Hip1	1.16408	0.00872648	Glyctk	-1.63886	2.03666e-05
Etv6	1.32606	0.00893445	Fam46a	-1.07744	2.07183e-05
Plat	2.7322	0.00959723	Sycp3	-1.3625	2.27603e-05
Prkce	1.80308	0.011039	Fcgrt	-1.18947	2.54741e-05
Gm17501	2.86753	0.0112473	Ints6l	-1.16594	3.15492e-05
Tmem63a	3.56005	0.0128238	Fmo4	-2.02709	3.47535e-05
Grap	2.76031	0.0129832	Klb	-2.53249	3.64554e-05
Lypd6b	2.19975	0.0130951	Slc26a6	-1.6584	3.95277e-05
Scel	2.65666	0.0138116	Rp23-220f20.2	-1.18703	3.96239e-05
Tph1	2.07572	0.0144985	Proz	-2.41052	4.53456e-05
Elavl2	1.25003	0.0145447	Nrg1	-2.76136	4.8955e-05
Cep126	1.75464	0.0147148	Fuca2	-1.36596	5.24084e-05
Ascl2	1.88236	0.015544	Eepd1	-1.36495	5.40484e-05
Efna2	1.30951	0.0165772	Pdzd3	-1.32791	5.77976e-05
Amotl1	1.49818	0.0205044	C2cd2l	-1.13544	5.9656e-05
Igsf9	2.09201	0.0232901	St3gal1	-1.05296	6.50381e-05
Lats2	1.01755	0.0243834	Slc36a1	-1.11631	6.59911e-05
Sdc1	1.40902	0.0248322	3010026o09rik	-1.14691	6.59919e-05
Mbp	2.77057	0.0264359	Ripk3	-1.83361	8.31094e-05
Jag1	3.52582	0.0295849	Nhlrc3	-1.04815	8.35793e-05
Myo5a	2.17043	0.0296434	Apoc2	-1.19491	8.62733e-05
Chrd	1.40458	0.0312319	Tspan18	-1.57126	8.67602e-05
C430049e01rik	1.0612	0.031419	Serpinb9b	-1.17491	0.000107066
Kit	1.7	0.031419	Emid1	-1.57369	0.000107116
Rtn1	2.21902	0.0317252	Phactr1	-1.8214	0.00013347
Cdhr1	2.85332	0.0333362	Klhl15	-1.0378	0.000148252
Hey1	1.22565	0.037415	Tulp2	-1.24694	0.000161095
Ahnak	1.87279	0.0383813	Enpp5	-1.35335	0.000191165
Ttc6	1.44894	0.0385821	Mob3c	-1.08353	0.00023173
Trib1	1.10576	0.0397555	Shf	-1.44992	0.000252647
Plekhm3	1.93917	0.0439442	Apoc4	-2.58014	0.000306845
Sema5b	3.45101	0.0459664	Gcgr	-1.35514	0.000340107
Prg2	2.199	0.0471841	Abcb1b	-1.1305	0.000352996
Lmx1b	3.61586	0.048597	Sema4d	-1.32942	0.000355218
Sema7a	3.06093	0.048597	Cpm	-1.07789	0.000436944
A730049H05Rik	2.94092	0.0489233	Tshz1	-1.16673	0.000534543
Chrna9	4.45164	0.0527955	Dhtkd1	-1.35684	0.000631729
Gm26735	2.47514	0.0532693	Acy3	-1.48229	0.00064067
Hoxa10	1.3385	0.05439	Gstm4	-1.15971	0.000657764
Pifo	1.71735	0.0554301	Susd3	-1.96449	0.000736206
Dppa3	2.10289	0.0582356	Gpr155	-1.50778	0.000779295
Sqle	1.06925	0.0587768	Rnf157	-1.09987	0.000816801
Sh3pxd2a	1.42261	0.0607458	Gltpd2	-1.34512	0.000864974
Lpar4	1.33884	0.0608864	Wnt5a	-1.31778	0.000908841
Klf3	1.11039	0.0636765	Man1a	-1.66788	0.000958725
Cdc42ep3	1.22199	0.0645672	Kansl1l	-1.03485	0.000987775
Kalrn	2.49197	0.0652941	Ankrd33b	-1.24768	0.00112039
Ift57	1.11159	0.0664019	Cdk20	-1.15414	0.00141278
Rfx6	2.20525	0.0668672	Prlr	-2.1398	0.0014648
Tuba8	3.59413	0.0676409	Wbscr27	-1.33537	0.00156783
Cspg5	1.02747	0.0707792	Serpinc1	-1.20859	0.00163894
Ripply3	2.50842	0.0735949	Steap1	-1.57403	0.00170503
Gckr	1.73222	0.0798472	Bik	-1.75346	0.00182854
Lzts1	2.2177	0.0837997	Rassf8	-1.44545	0.00202209
Tmem198b	1.23723	0.0868511	Rnf224	-2.01241	0.00203823
Snn	1.1574	0.088477	Ticam1	-1.33047	0.00211656
Serpinb6c	2.58196	0.0897821	Plcxd1	-1.15143	0.00239113
Gabbr1	1.19857	0.0911437	Xkr8	-1.17466	0.0025585
Mgat5	1.2353	0.0911496	B3galnt1	-1.4577	0.00273799
Phlda3	1.05277	0.0925765	Lrrc19	-2.2149	0.00283349
Grhl2	1.81091	0.0928142	Cidec	-1.12404	0.00295361
Tm7sf3	1.49822	0.093595	Top1mt	-1.11663	0.00297887
Ror1	1.41506	0.0959242	Ehhadh	-1.89242	0.00411477
Abca4	1.00452	0.0981277	Fcgr3	-1.26164	0.00541137
Klhl6	1.22037	0.0997373	Smad9	-2.31045	0.00760598
			Rusc1	-1.14881	0.00875501
			Trim46	-1.17207	0.0098719
			Klhl36	-1.07819	0.011106
			Tnni1	-1.49327	0.0111551
			Nqo1	-2.38795	0.0113738
			Mcoln2	-2.27614	0.0114236
			Appl2	-1.09491	0.0117239
			Sat2	-1.63755	0.0122727
			Fam110b	-1.13822	0.0126568
			Fam20c	-1.33458	0.0130947
			Tjp3	-1.03629	0.0144577
			Mars2	-1.01252	0.0160388
			Gng13	-1.10648	0.0173108
			Mcmdc2	-1.61802	0.0174143
			Ubtd1	-1.16312	0.0180006
			Fzd4	-1.53992	0.0186268
			Syde2	-1.13058	0.018707
			Spns2	-1.69954	0.0193453
			5730419F03Rik	-1.5699	0.0193453
			Fmo1	-1.52773	0.0213402
			Eef2k	-1.19327	0.0232957
			Tspan8	-1.15096	0.0237709
			Gphn	-1.12608	0.0240746
			Itpka	-2.01699	0.0312319
			Spon1	-1.46963	0.0320894
			St6galnac3	-1.22331	0.0344691
			Pik3cd	-1.37782	0.0347135
			Tgfa	-1.00768	0.0369732
			Fbxo17	-1.28263	0.0478244
			Slc22a18	-1.65998	0.049832
			Adcy9	-1.99942	0.0507392
			Acot4	-1.565	0.051864
			Cxx1c	-1.66488	0.0534012
			Igsf11	-1.61555	0.0571807
			Nlgn3	-1.92079	0.0606646
			Mtm1	-1.05791	0.0618116
			Smpdl3b	-1.43589	0.0673872
			Klf15	-1.6475	0.0689383
			Tpd52l1	-1.15021	0.08266
			Xylb	-1.23107	0.0832076
			Hoga1	-1.78706	0.0865771
			Entpd5	-1.10576	0.0866866
			Tmem252	-2.23995	0.0873564
			Dscam	-2.03457	0.08943
			Plcxd2	-1.4084	0.0897716
			Slc18a1	-1.01829	0.0916423
			Plcb4	-1.13355	0.0930966
			Igsf5	-1.53561	0.0936564
			Snx29	-1.02409	0.0940442
			Ppargc1b	-1.34209	0.0941267
