## Supplementary Table 11 for "Characterisation of the transcriptional dynamics underpinning the function, fate, and migration of the mouse Anterior Visceral Endoderm"

Up in late-AVE medial			Up in late-AVE lateral
names	logfoldchanges	pvals_adj	names	logfoldchanges	pvals_adj
Fgfbp1	2,49	3,39E-24	Dkk1	-2,00	2,91E-24
Lefty1	3,76	1,02E-23	Peg10	-1,01	7,86E-11
Fzd8	1,78	6,26E-10	Tbx3	-2,28	2,72E-10
Ppfibp2	1,86	1,82E-07	Gata4	-1,04	2,72E-10
Lrig3	1,08	7,54E-05	Sgce	-1,37	1,71E-09
Ntn1	1,65	1,20E-04	Bmp2	-1,08	2,11E-09
Elmo1	1,30	1,41E-03	Cdkn1c	-2,43	5,11E-09
Cthrc1	1,11	2,72E-03	Igf2	-1,19	5,56E-09
Parm1	1,20	3,35E-03	Plscr1	-1,10	1,09E-08
Jakmip1	1,54	5,28E-03	Plpp3	-1,80	2,88E-08
Upp1	1,83	6,61E-03	Pth1r	-1,21	1,23E-07
Ell2	1,10	6,79E-03	Rras2	-1,14	2,95E-07
Pcdh7	1,03	1,03E-02	Ak8	-1,51	6,65E-07
Adamts9	2,67	2,17E-02	Hnf1b	-1,50	5,24E-06
Arhgef26	1,03	4,31E-02	Epha4	-1,11	7,05E-06
Cxcr4	1,45	6,05E-02	Pik3r1	-1,32	1,72E-05
Zfp608	1,97	6,83E-02	Muc13	-1,40	2,79E-05
Pdzk1ip1	1,33	9,62E-02	Olfm1	-2,33	2,79E-05
			Msx2	-2,33	1,02E-04
			Mtus1	-1,25	1,11E-04
			Maf	-1,93	2,86E-04
			Tfcp2l1	-1,55	3,64E-04
			Id2	-1,01	1,81E-03
			Arid3c	-1,35	3,86E-03
			Nrp2	-2,42	8,40E-03
			Acsl3	-1,01	9,27E-03
			Kit	-1,88	1,11E-02
			Tph1	-1,60	1,38E-02
			Daam1	-1,01	1,43E-02
			Irf6	-1,07	1,62E-02
			Tmem37	-1,09	1,64E-02
			Tgfb2	-2,99	2,26E-02
			Smad7	-1,07	2,61E-02
			Itfg1	-1,11	3,14E-02
			Mycn	-1,26	3,39E-02
			Bend5	-1,36	4,31E-02
			Klf13	-1,21	6,33E-02
			Has2	-3,21	6,47E-02
			Ambp	-1,39	6,69E-02
			Foxn3	-1,53	7,21E-02
			Fgfr4	-1,67	8,03E-02
			Acad10	-1,53	8,07E-02
			Adora2b	-1,52	9,86E-02
