## Supplementary Table 12 for "Characterisation of the transcriptional dynamics underpinning the function, fate, and migration of the mouse Anterior Visceral Endoderm"

Up in exVE proximal			Up in exVE distal
names	logfoldchanges	pvals_adj	names	logfoldchanges	pvals_adj
Fabp3	2,83	2,86E-120	Afp	-1,49	2,33E-77
Srgn	1,49	8,28E-100	Rasgrp2	-1,33	2,84E-67
Rhox6	1,40	8,41E-71	Msx1	-1,25	2,27E-57
Timp3	1,62	8,10E-61	Spp2	-1,16	2,96E-24
Plod2	1,70	2,80E-53	Aass	-1,18	1,38E-19
Pdgfra	1,20	1,03E-49	Bcor	-1,11	4,84E-18
Fabp3-ps1	3,74	3,35E-49	Col18a1	-1,03	5,04E-12
B2m	1,12	7,89E-47	Dusp6	-1,08	2,78E-10
Flrt3	1,45	5,71E-44	Abcb1b	-1,02	9,08E-10
Gng13	2,56	1,75E-39	Klf7	-1,05	2,07E-07
Klhl13	1,39	5,99E-39	Fgg	-1,16	1,09E-06
Klf4	1,76	5,53E-38	Smad6	-1,02	1,44E-06
Nrg1	1,96	3,31E-35	Slc16a9	-1,02	2,01E-05
Flt1	4,20	1,02E-31	Wnt3	-2,18	2,10E-05
Lama1	1,84	2,28E-29	Rasal2	-1,11	2,51E-05
Lamb1	1,05	2,93E-28	Pon2	-1,27	3,69E-05
Tnnc1	1,46	4,49E-28	Lrrc19	-1,06	5,28E-05
Cyr61	1,53	3,29E-27	Arid3c	-1,07	6,49E-05
Klf5	1,65	6,06E-25	Mpped2	-1,04	8,33E-05
Pdpn	1,09	7,35E-25	Tnfrsf19	-1,46	2,31E-04
Lamc1	1,12	2,68E-24	Fras1	-1,27	3,43E-04
Gpr137b	1,08	5,95E-24	Bmp2	-1,09	4,37E-04
Rps6ka6	1,61	1,17E-23	Sgpp2	-1,25	8,03E-04
Hopx	1,56	7,07E-23	Tspan7	-1,24	1,27E-03
Pitx1	1,89	2,55E-19	Asb4	-1,81	1,78E-03
Sycp3	1,05	2,65E-18	Olfm1	-2,05	1,81E-03
Susd3	1,21	8,00E-18	Cd40	-1,07	3,72E-03
Me1	1,36	5,79E-16	Tmem252	-2,45	4,30E-03
Tgfbr3	1,12	1,56E-14	Lrp1	-1,32	6,15E-03
Ctdspl	1,10	8,92E-14	Apoc4	-1,55	1,27E-02
Epas1	4,10	4,19E-13	Slco3a1	-1,58	1,59E-02
Dkk1	1,35	1,58E-12	Fga	-1,06	1,83E-02
Sesn3	1,16	3,53E-12	Acrbp	-1,11	4,57E-02
Insig1	1,53	6,26E-12	Igfbp2	-1,05	4,62E-02
Fmo1	1,34	1,36E-10	Cda	-1,03	5,47E-02
H2-Q2	1,00	2,60E-10	Mixl1	-1,38	7,74E-02
Frzb	2,44	2,71E-10
Syngr1	1,15	4,61E-10
Abhd6	1,49	3,62E-09
Ppm1l	1,82	4,63E-09
Chst15	1,59	5,21E-09
F3	1,99	1,09E-08
Foxq1	1,45	1,29E-08
Smarca2	1,58	1,67E-08
Gpx2	3,15	4,91E-08
Nradd	1,55	2,57E-07
Ggt1	1,47	5,87E-07
Scube2	1,50	2,55E-06
Myl3	4,56	2,71E-06
1700025G04Rik	1,33	3,82E-06
Fam189a2	2,34	4,34E-06
F2rl1	1,51	5,43E-06
Fhod1	1,27	1,45E-05
H2-D1	1,06	2,05E-05
Tnfrsf21	1,35	5,14E-05
Lhfpl2	1,26	5,25E-05
Lpar3	1,05	5,31E-05
Btg2	1,38	8,67E-05
Slc7a1	1,05	1,40E-04
Asrgl1	1,08	1,75E-04
Vsir	1,96	2,23E-04
Pard6g	1,84	3,63E-04
Adam19	1,68	3,75E-04
Hmgcs2	1,70	5,02E-04
Igf1r	1,40	5,02E-04
Pag1	1,01	5,88E-04
Smtnl2	1,11	8,54E-04
Ndrg1	2,40	9,21E-04
Cpne8	1,94	1,01E-03
Tubb6	1,03	1,01E-03
Ptgis	1,13	1,04E-03
Hs3st1	2,95	1,09E-03
Igfbp1	2,31	1,11E-03
B4galnt1	2,47	2,02E-03
Itga3	1,76	3,02E-03
Dlc1	1,50	3,15E-03
Nid1	1,02	3,91E-03
Egflam	1,25	4,22E-03
Ephb3	1,72	4,32E-03
Fxyd3	4,75	4,35E-03
Ppp1r14d	1,00	4,44E-03
Tspan5	1,70	6,45E-03
Ntn1	1,32	6,83E-03
Pmepa1	1,41	7,05E-03
Mamld1	1,26	7,09E-03
Cemip	1,59	8,22E-03
Kcnk1	1,24	1,02E-02
Nt5c2	1,03	1,13E-02
Fblim1	1,08	1,25E-02
Arhgap23	2,51	1,37E-02
Dhrs7	1,12	1,50E-02
Nhsl2	1,28	1,88E-02
Misp	1,55	1,92E-02
Rasgrp3	2,10	1,92E-02
Spns3	1,40	2,25E-02
Socs3	1,05	2,72E-02
Nrep	1,39	2,77E-02
Ogfrl1	1,24	2,79E-02
Epdr1	1,44	3,10E-02
H2-K1	1,14	3,30E-02
Bhlhe40	1,39	3,45E-02
Cdk19	1,11	3,54E-02
Wnt11	2,10	4,62E-02
Plat	4,06	4,65E-02
Eps8l3	1,19	4,92E-02
Abca1	1,27	5,06E-02
Prkag2	1,48	5,38E-02
Susd2	1,37	5,50E-02
Slc44a3	2,29	5,89E-02
Dhrs3	1,43	6,00E-02
Clps	3,65	6,02E-02
Car12	1,38	6,05E-02
Gpr146	2,19	6,30E-02
Adamts9	1,80	6,39E-02
Slc1a3	1,81	9,26E-02
Plcl2	1,38	9,94E-02
